# Specific decorations of 17-hydroxygeranyllinalool diterpene glycosides solve the autotoxicity problem of chemical defense in *Nicotiana attenuata*

**DOI:** 10.1101/2020.08.26.267690

**Authors:** Sven Heiling, Lucas Cortes Llorca, Jiancai Li, Klaus Gase, Axel Schmidt, Martin Schäfer, Bernd Schneider, Rayko Halitschke, Emmanuel Gaquerel, Ian Thomas Baldwin

**Affiliations:** Max Planck Institute for Chemical Ecology, Department of Molecular Ecology, Hans Knöll Straße 8, 07745 Jena, Germany; Max Planck Institute for Chemical Ecology, Department of Biochemistry, Hans Knöll Straße 8, 07745 Jena, Germany; Max Planck Institute for Chemical Ecology, Research Group Biosynthesis/NMR, Hans Knöll Straße 8, 07745 Jena, Germany; Centre for Organismal Studies Heidelberg, Im Neuenheimer Feld 360, 69120 Heidelberg, Germany; Institut de Biologie Moléculaire des Plantes, CNRS UPR 2357 Université de Strasbourg, 12 rue du Général Zimmer, 67084 Strasbourg, France

## Abstract

17-hydroxygeranyllinalool diterpene glycosides (HGL-DTGs) are abundant and potent anti-herbivore defense metabolites in *Nicotiana attenuata* whose glycosylation and malonylation biosynthetic steps are regulated by jasmonate signaling. To characterize the biosynthetic pathway of HGL-DTGs, we conducted a genome-wide analysis of uridine diphosphate glycosyltransferases (UGTs) and identified 107 members of family-1 UGTs. Tissue-specific time-course transcriptional profiling revealed that the transcripts of three UGTs were highly correlated with two HGL-DTG key biosynthetic genes: geranylgeranyl diphosphate synthase (Na*GGPPS)* and geranyllinalool synthase (Na*GLS*). NaGLS’s role in HGL-DTG biosynthesis was confirmed by virus-induced gene-silencing. Silencing the UDP-rhamnosyltransferase, *UGT91T1,* indicated its role in the rhamnosylation of HGL-DTGs. *In vitro* enzyme assays revealed that UGT74P3 and UGT74P4 use UDP-glucose for the glucosylation of 17-hydroxygeranyllinalool (17-HGL) to lyciumoside I. *UGT74P3* and *UGT74P5 stably* silenced plants were severely developmentally deformed, suggesting a phytotoxic effect of 17-HGL. Applications of synthetic 17-HGL and silencing of these UGTs in HGL-DTG-free plants confirmed the phytotoxic effect of 17-HGL. Feeding assays with *Manduca sexta* larvae revealed the defensive functions of the glucosylation and rhamnosylation steps in HGL-DTG biosynthesis. Glucosylation is a critical step that contributes to the metabolites’ defensive function and solves the autotoxicity problem of this potent chemical defense.
