## Supplemental Data 1 for "Specific decorations of 17-hydroxygeranyllinalool diterpene glycosides solve the autotoxicity problem of chemical defense in *Nicotiana attenuata*"

### Sheet: Tabelle2
Supplemental Data X: Relative gene expression vs. time. Shown is the relative gene expression of all UGTs in local and systemic leaf tissue as well as in roots after 1, 5 and 17 h compared to control leaves. This microarray data set was originally published in Kim et al., 2011. The shoot/root ratio was calculated using the average expression over all timepoints in local and systemic leaf tissue d…
IDs		Ratio		Local							Systemic							Roots
UGT-Ids		Shoot/Root		OS/C 1h	REG	OS/C 5h	REG	OS/C 17h	REG		OS/C 1h	REG	OS/C 5h	REG	OS/C 17h	REG		OS/C 1h	REG	OS/C 5h	REG	OS/C 17h	REG
NaUGT74P3		2190.8		0.619578	DOWN	2.37741	UP	2.00491	UP		1.11702		7.38726	UP	1.52625	UP		0.763022		2.38945	UP	1.69538	UP
NaUGT91T1		127.376		0.701949		1.62415	UP	1.39474			1.18877		8.39105	UP	1.37004			1.08464		1.99677	UP	7.32747	UP
NaUGT_g41996		2.14873		2.59654	UP	11.5393	UP	1.03473			1.34661		1.29854		0.697221			0.731121		0.601963	DOWN	0.557541	DOWN
NaUGT_g03748		237.86		0.221979	DOWN	0.98205		1.23813			0.642667	DOWN	1.53046	UP	1.32938			1.07737		0.523226	DOWN	0.443875	DOWN
NaUGT_g33134		1.9491		0.985948		1.40939		0.572068	DOWN		1.0362		1.37758		1.45135			0.806372		1.87911	UP	1.40338
NaUGT_g40889		0.222349		9.22787	UP	0.820997		1.02251			0.919978		1.28278		1.0328			0.787396		1.06943		1.16936
NaUGT_g06355		1.97061		1.70834	UP	1.51279	UP	0.592789	DOWN		1.20526		5.18419	UP	0.65234	DOWN		1.61746	UP	4.07101	UP	2.79914	UP
NaUGT_g11521		2.23014		5.43116	UP	4.33251	UP	7.19636	UP		0.912328		1.96446	UP	0.826186			0.713852		1.00475		0.619985	DOWN
NaUGT_g23136		2.63324		8.60124	UP	3.37912	UP	1.2958			3.5521	UP	2.05276	UP	1.07967			0.676193		0.940726		0.525325	DOWN
NaUGT_g16426		58.4305		0.226215	DOWN	10.0036	UP	1.03329			0.73649		1.04425		1.22641			9.03535	UP	2.1699	UP	1.39846
NaUGT_g35131		20.0474		1.10953		12.2523	UP	1.20724			0.877595		6.43571	UP	0.938135			0.723673		1.14282		1.18146
NaUGT_g13538		6.36716		2.26872	UP	8.61166	UP	1.17208			1.7953	UP	12.304	UP	0.493598	DOWN		0.434954	DOWN	3.74691	UP	0.519435	DOWN
NaUGT_g28331		26.5724		0.142103	DOWN	0.777334		0.737164			0.536833	DOWN	0.0717091	DOWN	0.906932			0.850581		17.8543	UP	1.32076
NaUGT_g27477		1.08516		0.298206	DOWN	9.20337	UP	1.25007			0.604748	DOWN	1.54871	UP	1.23361			1.02268		1.04622		1.12133
NaUGT_g11159		206.015		1.91352	UP	1.51299	UP	0.801626			0.775973		2.09574	UP	1.31829			1.23403		0.782645		0.753646
NaUGT_g05219		0.24454		0.185915	DOWN	0.117051	DOWN	0.819936			0.797171		0.44491	DOWN	1.16132			1.39751		1.01526		1.02926
NaUGT_g9179		4.63609		3803.44	UP	97.8261	UP	11.136	UP		181.361	UP	13.1601	UP	2.3079	UP		1.22259		1.28211		1.19149
NaUGT_g32892		647.938		0.204502	DOWN	0.485203	DOWN	0.799883			0.691463		0.520365	DOWN	0.893326			1.21007		0.654328	DOWN	0.56701	DOWN
NaUGT_g00527		0.335688		0.506246	DOWN	1.53504	UP	1.29955			1.09703		0.551706	DOWN	0.951767			1.0571		1.06125		0.99612
NaUGT_g09326		0.0638064		2.91746	UP	121.929	UP	3.02716	UP		0.885384		0.778797		0.544499	DOWN		1.17141		1.01641		0.998477
NaUGT_g30863		0.719432		0.805847		0.499998	DOWN	0.393261	DOWN		1.01189		2.91151	UP	0.86228			1.39898		1.09179		0.916104
NaUGT74P5		20.4105		0.644167	DOWN	1.92191	UP	1.08619			0.78301		7.02947	UP	1.19173			1.20145		1.35615		1.84924	UP
NaUGT_g38211		0.190851		13.7957	UP	3.54057	UP	1.10551			2.3669	UP	7.63907	UP	0.741103			1.04942		1.35909		0.734755
NaUGT_g40324		1.1243		0.283495	DOWN	2.06029	UP	0.956295			0.801742		1.55182	UP	1.2051			1.03354		1.20024		1.40759
NaUGT_g19344		6.50495		2.52221	UP	7.39857	UP	1.37879			0.843529		0.764063		0.963314			0.79326		1.26459		0.681031
NaUGT_g32016		0.00265552		1.18229		3.13585	UP	2.12567	UP		0.57157	DOWN	0.721167		0.833429			1.02159		1.16892		1.51278	UP
NaUGT_g29220		2.39014		0.2631	DOWN	0.662061		0.803442			0.722728		0.83126		1.07947			0.797726		0.89289		0.634207	DOWN
NaUGT_g23176		0.919951		4.21956	UP	0.294695	DOWN	0.62515	DOWN		1.36681		0.622961	DOWN	0.85877			0.939121		0.886724		0.945698
NaUGT_g41120		3.31687		29.6045	UP	3.6789	UP	0.479994	DOWN		1.76458	UP	0.313427	DOWN	0.805622			0.716531		0.809233		0.422676	DOWN
NaUGT_g04820		1.0253		3.88909	UP	1.11865		1.50873	UP		1.00649		1.51624	UP	1.59632	UP		0.848106		0.767384		0.313963	DOWN
NaUGT_g20981		0.481677		11.8745	UP	1.23606		2.29467	UP		3.84835	UP	1.14223		0.846311			0.915322		1.02305		0.813358
NaUGT_g26396		0.347495		1.11804		0.779204		1.27809			1.0747		1.7047	UP	1.51715	UP		1.38259		2.37983	UP	1.73458	UP
NaUGT_g29262		0.0183179		1.0064		1.08981		1.6222	UP		1.03403		1.14088		1.68793	UP		1.07157		0.876188		0.940582
NaUGT_g00526		0.0192993		0.914671		1.18681		1.70662	UP		1.14711		0.738656		1.62913	UP		1.06385		1.30086		1.64921	UP
NaUGT_g16298		0.915346		0.815825		0.590567	DOWN	1.13312			1.02713		1.04729		0.840264			0.698413		1.03884		0.977084
NaUGT_g34091		0.493591		0.123363	DOWN	0.794846		0.815339			1.13078		0.797972		0.994883			1.22048		1.20507		2.97939	UP
NaUGT_g18508		10.2158		3.21211	UP	0.78254		1.95829	UP		1.30398		3.62853	UP	1.052			0.83683		0.82557		1.23112
NaUGT_g24726		40.0123		11.233	UP	2.0953	UP	0.667981			1.48861		1.01151		1.01746			1.33913		0.93136		0.840313
NaUGT_g39264		0.49138		0.594918	DOWN	1.81959	UP	0.777219			1.02915		0.807041		1.02127			1.00345		0.891042		0.606582	DOWN
NaUGT_g19190		0.0794188		4.72611	UP	195.672	UP	3.48596	UP		0.870441		1.47909		0.696653			1.11548		0.965134		1.19664
NaUGT_g22203		0.0351426		1.26709		1.14568		1.46633			1.05985		1.52444	UP	1.62529	UP		0.814249		1.01106		1.18745
NaUGT_g40325		2.60415		1.06324		1.87129	UP	1.15499			1.04366		2.00318	UP	1.07385			1.24386		0.714046		0.742945
NaUGT_g20123		2.69964		1.04108		1.08274		1.5618	UP		1.03102		0.473644	DOWN	1.88251	UP		0.783025		2.06449	UP	1.58569	UP
NaUGT_g43590		0.623659		4.87207	UP	5.43434	UP	22.3168	UP		0.953908		2.6217	UP	0.782926			0.672534		0.952812		0.546618	DOWN
NaUGT_g05426		110.219		5.04989	UP	1.77615	UP	0.930988			1.32683		1.20305		1.33915			0.777937		2.11964	UP	1.33926
NaUGT_g16288		0.540249		0.157764	DOWN	0.521363	DOWN	1.42639			0.89517		0.665047		1.09736			1.11275		1.69116	UP	1.3589
NaUGT_g22205		1.6524		69.7658	UP	34.6902	UP	33.8483	UP		2.29116	UP	2.48932	UP	0.912589			0.648247	DOWN	0.618752	DOWN	0.692694
NaUGT_g24514		2.40964		0.150099	DOWN	0.599697	DOWN	0.332524	DOWN		0.810693		0.96277		0.838603			0.930795		1.02541		1.02767
NaUGT_g34991		0.501264		1.02367		0.748705		1.75501	UP		0.813369		0.503292	DOWN	1.11488			0.901593		0.952323		1.12294
NaUGT_g21652		143.343		0.126029	DOWN	0.353859	DOWN	0.828543			0.846982		0.413488	DOWN	0.891228			0.740237		1.92622	UP	1.0069
NaUGT_g30507		0.878298		14.34	UP	1.82546	UP	0.915256			1.93747	UP	6.97697	UP	0.774161			0.855704		1.07079		0.97483
NaUGT_g02093		0.337945		0.990123		3.5716	UP	1.92412	UP		1.29383		0.692935		1.03503			1.19373		1.02443		0.912653
NaUGT_g04160		1.18413		0.288121	DOWN	1.05627		1.45393			0.81909		0.61282	DOWN	0.910367			0.817815		0.998182		0.902117
NaUGT_g02942		2.15887		0.650663	DOWN	1.13684		0.399516	DOWN		0.98572		0.704391		0.717732			0.9585		1.09708		1.1407
NaUGT_g09327		0.0492236		11.56	UP	124.528	UP	3.1415	UP		1.7471	UP	1.73307	UP	0.997184			1.08649		0.841074		0.972469
NaUGT_g08104		0.639789		0.66924		0.68007		0.302509	DOWN		0.703021		0.601263	DOWN	0.991667			0.486574	DOWN	1.02164		1.05154
NaUGT_g03342		0.726788		0.263771	DOWN	1.09097		1.52601	UP		1.32253		0.565094	DOWN	1.09167			1.73	UP	1.14722		1.11071
NaUGT_g28668		4.52055		0.929151		0.0660856	DOWN	0.0581105	DOWN		0.90992		0.828438		0.312986	DOWN		0.978293		2.06384	UP	1.79354	UP
NaUGT_g24515		1.35492		4.8231	UP	1.44422		1.48774			1.58105	UP	1.52505	UP	1.20071			1.04138		1.32822		1.29478
NaUGT_g24585		0.197311		0.118234	DOWN	1.00284		1.23228			0.966058		1.10523		1.02155			1.11246		1.57088	UP	1.32538
NaUGT_g01854		0.147825		1.20998		1.08508		1.57843	UP		1.076		1.56335	UP	1.70608	UP		0.668606		0.746293		0.587092	DOWN
NaUGT_g05060		0.252694		0.966883		0.925156		1.61205	UP		1.01435		0.699815		1.49821			2.50885	UP	4.67342	UP	2.07463	UP
NaUGT_g28311		22.1689		351.175	UP	1.30936		0.285412	DOWN		7.81157	UP	1.49558		1.54473	UP		2.72195	UP	0.584048	DOWN	1.06173
NaUGT_g05573		0.148921		0.955569		1.76266	UP	1.50967	UP		1.25228		1.45967		1.5194	UP		0.751603		0.761198		0.727964
NaUGT_g32894		1.18882		0.965334		0.924476		11.3196	UP		0.734599		0.570899	DOWN	1.41121			1.15002		0.947688		0.73058
NaUGT_g15196		2.08626		1.00551		1.17075		1.52188	UP		1.02952		1.47176		1.59829	UP		0.913727		4.17265	UP	1.36852
NaUGT_g02083		0.928841		1.59082	UP	1.10365		1.53982	UP		1.04218		1.46063		1.61006	UP		0.657559	DOWN	0.611406	DOWN	0.716614
NaUGT_g25918		1.81342		0.0963571	DOWN	1.31799		0.887778			0.712919		0.651988	DOWN	1.00542			0.418369	DOWN	0.411924	DOWN	0.986355
NaUGT_g31196		0.141896		1.01535		0.94036		1.55957	UP		1.03907		0.911438		0.591013	DOWN		0.956052		1.20841		1.33573
NaUGT_g13005		4.97344		0.490193	DOWN	0.204004	DOWN	0.560622	DOWN		1.2239		0.646834	DOWN	1.04978			2.19817	UP	1.37636		1.50522	UP
NaUGT_g22983		3.05654		0.606103	DOWN	0.209447	DOWN	0.377842	DOWN		1.04815		0.510431	DOWN	0.812149			1.94894	UP	0.724728		1.06889
NaUGT_g29493		0.710892		1.01185		1.1303		1.5342	UP		1.11585		1.46274		1.87576	UP		1.42522		0.553166	DOWN	1.19286
NaUGT_g34877		1.81466		5.42535	UP	1.10204		1.47738			1.07583		1.21439		1.49231			1.27574		1.16839		0.821685
NaUGT_g36017		0.967449		0.748117		1.14733		1.59699	UP		1.08847		1.5738	UP	1.71144	UP		0.471758	DOWN	0.893755		1.3514
NaUGT_g35881		2.55084		1.10662		0.78116		1.57557	UP		7.25182	UP	1.12681		1.61964	UP		0.786382		2.08062	UP	1.32971
NaUGT_g22481		1.86702		0.849642		0.280747	DOWN	1.0002			0.940143		0.531042	DOWN	1.04686			1.3784		0.849544		1.1963
NaGGPPS		50.6564		1.56961	UP	0.539397	DOWN	0.865886			1.08976		6.07762	UP	0.820605			1.26179		0.844719		0.933166
NaGLS		3225.86		1.32654		0.984497		1.04383			1.19745		8.14427	UP	1.42831			0.749508		1.23501		0.95963
