## Supplemental Data 2 for "Specific decorations of 17-hydroxygeranyllinalool diterpene glycosides solve the autotoxicity problem of chemical defense in *Nicotiana attenuata*"

### Sheet: VIGS UGTs
																							Levene P-Value: 0.1994
																							ANOVA Test
																							Holm-Bonferroni Post-Hoc
																							Control	pTV00	pTVUGT91T1	pTVUGT74P3	pTVUGT74P5
	Control				MeJA																		pTV00	x	0.96	1.4e-08	8.3e-05
Line	pTV00	pTVUGT91T1	pTVUGT74P3	pTVUGT74P5	pTV00	pTVUGT91T1	pTVUGT74P3	pTVUGT74P5															pTVUGT91T1		x	6.9e-09	6e-05
DTG 491	12.2522	7.0311	1361.71	633.152	247.038	182.665	5013.81	2997.67															pTVUGT74P3			x	1.4e-05
Stdev	17.0921	5.84364	132.369	284.223	154.653	138.939	3372.47	4198.95															pTVUGT74P5				x
Stderror	8.54605	2.61335	59.1973	127.108	69.1631	62.1354	1508.22	1877.83
																							Levene P-Value: 0.1864
																							ANOVA Test
																							Holm-Bonferroni Post-Hoc
																							MeJA	pTV00	pTVUGT91T1	pTVUGT74P3	pTVUGT74P5
																							pTV00	x	0.97	0.072	0.472
																							pTVUGT91T1		x	0.072	0.472
																							pTVUGT74P3			x	0.508
																							pTVUGT74P5				x
																							Levene P-Value: 0.01355
																							Mann-Whitney-Wilcox Pairwise Test
																							Control	pTV00	pTVUGT91T1	pTVUGT74P3	pTVUGT74P5
																							pTV00	x	-	0.0151	0.0151
																							pTVUGT91T1		x	0.0075	0.0075
	Control				MeJA																		pTVUGT74P3			x	0.0079
Line	pTV00	pTVUGT91T1	pTVUGT74P3	pTVUGT74P5	pTV00	pTVUGT91T1	pTVUGT74P3	pTVUGT74P5															pTVUGT74P5				x
DTG 577	0	0	1531.14	649.186	214.593	219.539	4223.63	2791.29
Stdev	0	0	302.536	344.018	125.063	152.94	2209.91	3830.38															Levene P-Value: 0.2385
Stderror	0	0	135.298	153.85	55.93	68.3967	988.302	1713															ANOVA Test
																							Holm-Bonferroni Post-Hoc
																							MeJA	pTV00	pTVUGT91T1	pTVUGT74P3	pTVUGT74P5
																							pTV00	x	0.997	0.068	0.337
																							pTVUGT91T1		x	0.068	0.337
																							pTVUGT74P3			x	0.643
																							pTVUGT74P5				x
																							Levene P-Value: 0.232
																							ANOVA Test
																							Holm-Bonferroni Post-Hoc
																							Control	pTV00	pTVUGT91T1	pTVUGT74P3	pTVUGT74P5
																							pTV00	x	0.6043	4.3e-06	0.02416
	Control				MeJA																		pTVUGT91T1		x	4.3e-06	0.03449
Line	pTV00	pTVUGT91T1	pTVUGT74P3	pTVUGT74P5	pTV00	pTVUGT91T1	pTVUGT74P3	pTVUGT74P5															pTVUGT74P3			x	0.00031
RGHGL	0	83.7	1283.53	482.731	42.871	0	1158.74	1273.64															pTVUGT74P5				x
Stdev	0	83.1605	389.947	222.181	59.0915	0	194.729	1910.93
Stderror	0	37.1905	174.39	99.3625	26.4265	0	87.0853	854.593															Levene P-Value: 0.2126
																							ANOVA Test
																							Holm-Bonferroni Post-Hoc
																							MeJA	pTV00	pTVUGT91T1	pTVUGT74P3	pTVUGT74P5
																							pTV00	x	1	0.31	0.31
																							pTVUGT91T1		x	0.31	0.31
																							pTVUGT74P3			x	1
																							pTVUGT74P5				x
																							Levene P-Value: 0.08333
																							ANOVA Test
	Control				MeJA																		Holm-Bonferroni Post-Hoc
Line	pTV00	pTVUGT91T1	pTVUGT74P3	pTVUGT74P5	pTV00	pTVUGT91T1	pTVUGT74P3	pTVUGT74P5															Control	pTV00	pTVUGT91T1	pTVUGT74P3	pTVUGT74P5
DTG 648	6.28144	1.85151	2138.57	1674.9	54.7068	8.77819	2115.55	2160.72															pTV00	x	0.98912	3.7e-05	0.00031
Stdev	5.08351	4.1401	511.964	767.304	41.0845	6.44628	331.616	2315.77															pTVUGT91T1		x	2.2e-05	0.00022
Stderror	2.54175	1.85151	228.957	343.149	18.3736	2.88286	148.303	1035.64															pTVUGT74P3			x	0.28923
																							pTVUGT74P5				x
																							Levene P-Value: 0.04923
																							Mann-Whitney-Wilcox Pairwise Test
																							MeJA	pTV00	pTVUGT91T1	pTVUGT74P3	pTVUGT74P5
																							pTV00	x	0.0079	0.0079	0.0079
																							pTVUGT91T1		x	0.0079	0.0079
																							pTVUGT74P3			x	0.6905
																							pTVUGT74P5				x
																							Levene P-Value: 0.01733
																							Mann-Whitney-Wilcox Pairwise Test
	Control				MeJA																		Control	pTV00	pTVUGT91T1	pTVUGT74P3	pTVUGT74P5
Line	pTV00	pTVUGT91T1	pTVUGT74P3	pTVUGT74P5	pTV00	pTVUGT91T1	pTVUGT74P3	pTVUGT74P5															pTV00	x	0.98912	0.0151	0.0151
DTG 723	0	0	1683.85	756.095	65.402	0	1810.62	1743.11															pTVUGT91T1		x	0.0075	0.0075
Stdev	0	0	558.658	465.413	51.2497	0	417.553	2404.53															pTVUGT74P3			x	0.0317
Stderror	0	0	249.84	208.139	22.9196	0	186.735	1075.34															pTVUGT74P5				x
																							Levene P-Value: 0.1615
																							ANOVA Test
																							Holm-Bonferroni Post-Hoc
																							MeJA	pTV00	pTVUGT91T1	pTVUGT74P3	pTVUGT74P5
																							pTV00	x	1	0.19	0.19
																							pTVUGT91T1		x	0.19	0.19
																							pTVUGT74P3			x	1
																							pTVUGT74P5				x
																							Levene P-Value: 0.002594
																							Mann-Whitney-Wilcox Pairwise Test
	Control				MeJA																		Control	pTV00	pTVUGT91T1	pTVUGT74P3	pTVUGT74P5
Line	pTV00	pTVUGT91T1	pTVUGT74P3	pTVUGT74P5	pTV00	pTVUGT91T1	pTVUGT74P3	pTVUGT74P5															pTV00	x	0.98912	0.0151	0.0151
DTG 734	0	0	1640.7	604.159	15.0336	0	1416.38	1526.37															pTVUGT91T1		x	0.0075	0.0075
Stdev	0	0	920.345	252.219	21.4597	0	1011.98	2392.09															pTVUGT74P3			x	0.0952
Stderror	0	0	411.591	112.796	9.59705	0	452.57	1069.78															pTVUGT74P5				x
																							Levene P-Value: 0.2952
																							ANOVA Test
																							Holm-Bonferroni Post-Hoc
																							MeJA	pTV00	pTVUGT91T1	pTVUGT74P3	pTVUGT74P5
																							pTV00	x	1	0.49	0.49
																							pTVUGT91T1		x	0.49	0.49
																							pTVUGT74P3			x	1
																							pTVUGT74P5				x
																							Levene P-Value: 0.00911
	Control				MeJA																		Mann-Whitney-Wilcox Pairwise Test
Line	pTV00	pTVUGT91T1	pTVUGT74P3	pTVUGT74P5	pTV00	pTVUGT91T1	pTVUGT74P3	pTVUGT74P5															Control	pTV00	pTVUGT91T1	pTVUGT74P3	pTVUGT74P5
DTG 820	0	0	645.597	199.332	0	0	347.135	901.278															pTV00	x	0.98912	0.0151	0.0151
Stdev	0	0	432.316	119.675	0	0	202.008	1718.79															pTVUGT91T1		x	0.0075	0.0075
Stderror	0	0	193.338	53.5201	0	0	90.3406	768.668															pTVUGT74P3			x	0.0556
																							pTVUGT74P5				x
																							Levene P-Value: 0.3347
																							ANOVA Test
																							Holm-Bonferroni Post-Hoc
																							MeJA	pTV00	pTVUGT91T1	pTVUGT74P3	pTVUGT74P5
																							pTV00	x	1	1	0.71
																							pTVUGT91T1		x	1	0.71
																							pTVUGT74P3			x	1
																							pTVUGT74P5				x
																							Levene P-Value: 0.1243
	Control				MeJA																		ANOVA Test
Line	pTV00	pTVUGT91T1	pTVUGT74P3	pTVUGT74P5	pTV00	pTVUGT91T1	pTVUGT74P3	pTVUGT74P5															Holm-Bonferroni Post-Hoc
Nicotianoside XI	70.2258	947.198	803.943	230.565	414.517	1664.18	443.427	1014.96															Control	pTV00	pTVUGT91T1	pTVUGT74P3	pTVUGT74P5
Stdev	38.825	567.02	391.291	155.831	187.885	884.233	242.265	1824.51															pTV00	x	0.016	0.036	1
Stderror	19.4125	253.579	174.991	69.6897	84.0247	395.441	108.344	815.947															pTVUGT91T1		x	1	0.036
																							pTVUGT74P3			x	0.076
																							pTVUGT74P5				x
																							Levene P-Value: 0.4457
																							ANOVA Test
																							Holm-Bonferroni Post-Hoc
																							MeJA	pTV00	pTVUGT91T1	pTVUGT74P3	pTVUGT74P5
																							pTV00	x	0.43	1	1
																							pTVUGT91T1		x	0.43	1
																							pTVUGT74P3			x	1
																							pTVUGT74P5				x
																							Levene P-Value: 0.05403
	Control				MeJA																		ANOVA Test
Line	pTV00	pTVUGT91T1	pTVUGT74P3	pTVUGT74P5	pTV00	pTVUGT91T1	pTVUGT74P3	pTVUGT74P5															Holm-Bonferroni Post-Hoc
Aglycone	65.2139	34.0486	4461.34	2073.28	427.983	261.148	16763.3	9205.01															Control	pTV00	pTVUGT91T1	pTVUGT74P3	pTVUGT74P5
Stdev	54.4086	18.3056	907.901	1340.47	212.703	143.806	11308.6	15349.6															pTV00	x	0.9564	5.6e-06	0.0055
Stderror	27.2043	8.18651	406.025	599.475	95.1237	64.3119	5057.38	6864.54															pTVUGT91T1		x	3e-06	0.0047
																							pTVUGT74P3			x	0.0016
																							pTVUGT74P5				x
																							Levene P-Value: 0.2485
																							ANOVA Test
																							Holm-Bonferroni Post-Hoc
																							MeJA	pTV00	pTVUGT91T1	pTVUGT74P3	pTVUGT74P5
																							pTV00	x	0.978	0.088	0.63
																							pTVUGT91T1		x	0.088	0.63
																							pTVUGT74P3			x	0.63
																							pTVUGT74P5				x
																							Levene P-Value: 0.07804
																							ANOVA Test
	Control				MeJA																		Holm-Bonferroni Post-Hoc
Line	pTV00	pTVUGT91T1	pTVUGT74P3	pTVUGT74P5	pTV00	pTVUGT91T1	pTVUGT74P3	pTVUGT74P5															Control	pTV00	pTVUGT91T1	pTVUGT74P3	pTVUGT74P5
Attenoside	1089.56	421.437	229.946	102.784	268.439	11.6298	207.33	335.876															pTV00	x	0.00016	1.2e-05	2.6e-06
Stdev	214.133	256.728	99.1461	55.8289	149.543	11.1705	125.226	555.76															pTVUGT91T1		x	0.20383	0.03303
Stderror	107.067	114.812	44.3395	24.9674	66.8776	4.99559	56.0027	248.543															pTVUGT74P3			x	0.26537
																							pTVUGT74P5				x
																							Levene P-Value: 0.3385
																							ANOVA Test
																							Holm-Bonferroni Post-Hoc
																							MeJA	pTV00	pTVUGT91T1	pTVUGT74P3	pTVUGT74P5
																							pTV00	x	0.94	1	1
																							pTVUGT91T1		x	1	0.61
																							pTVUGT74P3			x	1
																							pTVUGT74P5				x
																							Levene P-Value: 0.0009612
	Control				MeJA																		Mann-Whitney-Wilcox Pairwise Test
Line	pTV00	pTVUGT91T1	pTVUGT74P3	pTVUGT74P5	pTV00	pTVUGT91T1	pTVUGT74P3	pTVUGT74P5															Control	pTV00	pTVUGT91T1	pTVUGT74P3	pTVUGT74P5
Lyciumoside II	1053.58	3311.25	188.64	105.736	202.101	607.119	135.521	264.216															pTV00	x	0.1905	0.0159	0.0159
Stdev	383.653	2297.49	75.4116	63.4363	101.47	287.5	89.0288	434.485															pTVUGT91T1		x	0.0079	0.0079
Stderror	191.826	1027.47	33.7251	28.3696	45.3788	128.574	39.8149	194.308															pTVUGT74P3			x	0.0952
																							pTVUGT74P5				x
																							Levene P-Value: 0.4451
																							ANOVA Test
																							Holm-Bonferroni Post-Hoc
																							MeJA	pTV00	pTVUGT91T1	pTVUGT74P3	pTVUGT74P5
																							pTV00	x	0.151	1	1
																							pTVUGT91T1		x	0.082	0.244
																							pTVUGT74P3			x	1
																							pTVUGT74P5				x
																							Levene P-Value: 0.0107
																							Mann-Whitney-Wilcox Pairwise Test
	Control				MeJA																		Control	pTV00	pTVUGT91T1	pTVUGT74P3	pTVUGT74P5
Line	pTV00	pTVUGT91T1	pTVUGT74P3	pTVUGT74P5	pTV00	pTVUGT91T1	pTVUGT74P3	pTVUGT74P5															pTV00	x	0.1905	0.0159	0.0159
Lyciumoside IV	6171.21	3547.77	2004.02	371.636	7927.77	830.255	2579.43	1366.38															pTVUGT91T1		x	0.0952	0.0079
Stdev	2457.71	1303.29	692.961	142.26	3574.26	303.689	2358.88	2050.78															pTVUGT74P3			x	0.0079
Stderror	1228.86	582.849	309.902	63.6208	1598.46	135.814	1054.92	917.139															pTVUGT74P5				x
																							Levene P-Value: 0.1394
																							ANOVA Test
																							Holm-Bonferroni Post-Hoc
																							MeJA	pTV00	pTVUGT91T1	pTVUGT74P3	pTVUGT74P5
																							pTV00	x	0.0014	0.0106	0.0024
																							pTVUGT91T1		x	0.7862	0.8638
																							pTVUGT74P3			x	0.8638
																							pTVUGT74P5				x
																							Levene P-Value: 0.5759
	Control				MeJA																		ANOVA Test
Line	pTV00	pTVUGT91T1	pTVUGT74P3	pTVUGT74P5	pTV00	pTVUGT91T1	pTVUGT74P3	pTVUGT74P5															Holm-Bonferroni Post-Hoc
Nicotianoside I	452.137	1062.95	2179.92	294.602	6044.92	680.337	2178.5	956.433															Control	pTV00	pTVUGT91T1	pTVUGT74P3	pTVUGT74P5
Stdev	266.248	1956.76	1158.75	136.231	3066.61	321.326	2293.36	1504.67															pTV00	x	0.96	0.23	0.96
Stderror	133.124	875.09	518.208	60.9246	1371.43	143.701	1025.62	672.907															pTVUGT91T1		x	0.62	0.96
																							pTVUGT74P3			x	0.14
																							pTVUGT74P5				x
																							Levene P-Value: 0.2188
																							ANOVA Test
																							Holm-Bonferroni Post-Hoc
																							MeJA	pTV00	pTVUGT91T1	pTVUGT74P3	pTVUGT74P5
																							pTV00	x	0.0049	0.0367	0.0064
																							pTVUGT91T1		x	0.8035	0.8351
																							pTVUGT74P3			x	0.8035
																							pTVUGT74P5				x
																							Levene P-Value: 0.2799
																							ANOVA Test
	Control				MeJA																		Holm-Bonferroni Post-Hoc
Line	pTV00	pTVUGT91T1	pTVUGT74P3	pTVUGT74P5	pTV00	pTVUGT91T1	pTVUGT74P3	pTVUGT74P5															Control	pTV00	pTVUGT91T1	pTVUGT74P3	pTVUGT74P5
Nicotianoside II	9.3026	206.24	762.177	116.514	2463.98	98.481	889.097	464.174															pTV00	x	1	0.032	1
Stdev	12.1522	450.174	491.291	59.0353	1425.25	83.8108	968.991	799.951															pTVUGT91T1		x	0.09	1
Stderror	6.07611	201.324	219.712	26.4014	637.39	37.4813	433.346	357.749															pTVUGT74P3			x	0.049
																							pTVUGT74P5				x
																							Levene P-Value: 0.1595
																							ANOVA Test
																							Holm-Bonferroni Post-Hoc
																							MeJA	pTV00	pTVUGT91T1	pTVUGT74P3	pTVUGT74P5
																							pTV00	x	0.0071	0.0745	0.0214
																							pTVUGT91T1		x	0.6216	0.9801
																							pTVUGT74P3			x	0.9801
																							pTVUGT74P5				x
																							Levene P-Value: 0.1778
																							ANOVA Test
																							Holm-Bonferroni Post-Hoc
	Control				MeJA																		Control	pTV00	pTVUGT91T1	pTVUGT74P3	pTVUGT74P5
Line	pTV00	pTVUGT91T1	pTVUGT74P3	pTVUGT74P5	pTV00	pTVUGT91T1	pTVUGT74P3	pTVUGT74P5															pTV00	x	0.063	1	1
Nicotianoside IX	41.3608	2366.15	506.381	88.9889	809.745	7168.08	432.453	699.11															pTVUGT91T1		x	0.118	0.06
Stdev	46.9023	2345.73	305.527	102.097	398.826	5183.54	243.615	1329.49															pTVUGT74P3			x	1
Stderror	23.4511	1049.04	136.636	45.6592	178.361	2318.15	108.948	594.565															pTVUGT74P5				x
																							Levene P-Value: 0.06869
																							ANOVA Test
																							Holm-Bonferroni Post-Hoc
																							MeJA	pTV00	pTVUGT91T1	pTVUGT74P3	pTVUGT74P5
																							pTV00	x	0.0077	1	1
																							pTVUGT91T1		x	0.0067	0.0077
																							pTVUGT74P3			x	1
																							pTVUGT74P5				x
																							Levene P-Value: 0.5921
																							ANOVA Test
	Control				MeJA																		Holm-Bonferroni Post-Hoc
Line	pTV00	pTVUGT91T1	pTVUGT74P3	pTVUGT74P5	pTV00	pTVUGT91T1	pTVUGT74P3	pTVUGT74P5															Control	pTV00	pTVUGT91T1	pTVUGT74P3	pTVUGT74P5
Nicotianoside VI	52.2631	151.81	415.005	138.263	586.04	54.1345	439.032	537.247															pTV00	x	1	0.017	1
Stdev	14.4299	226.801	155.975	99.2957	308.895	27.0041	318.304	927.264															pTVUGT91T1		x	0.059	1
Stderror	7.21493	101.429	69.7541	44.4064	138.142	12.0766	142.35	414.685															pTVUGT74P3			x	0.056
																							pTVUGT74P5				x
																							Levene P-Value: 0.4453
																							ANOVA Test
																							Holm-Bonferroni Post-Hoc
																							MeJA	pTV00	pTVUGT91T1	pTVUGT74P3	pTVUGT74P5
																							pTV00	x	0.73	1	1
																							pTVUGT91T1		x	1	0.78
																							pTVUGT74P3			x	1
																							pTVUGT74P5				x
																							Levene P-Value: 0.6481
																							ANOVA Test
																							Holm-Bonferroni Post-Hoc
																							Control	pTV00	pTVUGT91T1	pTVUGT74P3	pTVUGT74P5
	Control				MeJA																		pTV00	x	0.976	0.011	0.976
Line	pTV00	pTVUGT91T1	pTVUGT74P3	pTVUGT74P5	pTV00	pTVUGT91T1	pTVUGT74P3	pTVUGT74P5															pTVUGT91T1		x	0.043	0.976
Nicotianoside VII	0	63.6409	235.305	51.5402	467.779	53.3016	245.525	227.415															pTVUGT74P3			x	0.036
Stdev	0	142.305	99.4076	50.036	197.097	27.6864	214.015	368.615															pTVUGT74P5				x
Stderror	0	63.6409	44.4564	22.3768	88.1445	12.3817	95.7102	164.85
																							Levene P-Value: 0.5276
																							ANOVA Test
																							Holm-Bonferroni Post-Hoc
																							MeJA	pTV00	pTVUGT91T1	pTVUGT74P3	pTVUGT74P5
																							pTV00	x	0.079	0.628	0.628
																							pTVUGT91T1		x	0.644	0.644
																							pTVUGT74P3			x	0.905
																							pTVUGT74P5				x
																							Levene P-Value: 0.4203
																							ANOVA Test
																							Holm-Bonferroni Post-Hoc
																							Control	pTV00	pTVUGT91T1	pTVUGT74P3	pTVUGT74P5
																							pTV00	x	1	1	1
																							pTVUGT91T1		x	1	1
	Control				MeJA																		pTVUGT74P3			x	1
Line	pTV00	pTVUGT91T1	pTVUGT74P3	pTVUGT74P5	pTV00	pTVUGT91T1	pTVUGT74P3	pTVUGT74P5															pTVUGT74P5				x
Nicotianoside X	0	757.697	28.1245	0	1009.38	4213.63	84.315	47.7008
Stdev	0	1610.94	36.2381	0	787.686	2804.31	111.791	96.6771															Levene P-Value: 0.03253
Stderror	0	720.434	16.2062	0	352.264	1254.12	49.9945	43.2353															Mann-Whitney-Wilcox Pairwise Test
																							MeJA	pTV00	pTVUGT91T1	pTVUGT74P3	pTVUGT74P5
																							pTV00	x	0.032	0.012	0.011
																							pTVUGT91T1		x	0.012	0.011
																							pTVUGT74P3			x	0.824
																							pTVUGT74P5				x
																							Levene P-Value: 0.4074
																							ANOVA Test
																							Holm-Bonferroni Post-Hoc
																							Control	pTV00	pTVUGT91T1	pTVUGT74P3	pTVUGT74P5
																							pTV00	x	0.76	0.76	1
																							pTVUGT91T1		x	1	1
																							pTVUGT74P3			x	1
	Control				MeJA																		pTVUGT74P5				x
Line	pTV00	pTVUGT91T1	pTVUGT74P3	pTVUGT74P5	pTV00	pTVUGT91T1	pTVUGT74P3	pTVUGT74P5
Nicotianoside XII	0	225.197	235.601	91.7512	405.474	1324.09	179.823	356.228															Levene P-Value: 0.547
Stdev	0	392.96	133.485	68.5671	184.341	691.525	173.837	610.277															ANOVA Test
Stderror	0	175.737	59.6963	30.6641	82.4399	309.259	77.7422	272.924															Holm-Bonferroni Post-Hoc
																							MeJA	pTV00	pTVUGT91T1	pTVUGT74P3	pTVUGT74P5
																							pTV00	x	0.0314	1	1
																							pTVUGT91T1		x	0.0098	0.0279
																							pTVUGT74P3			x	1
																							pTVUGT74P5				x
																							Levene P-Value: 0.0007323
																							Mann-Whitney-Wilcox Pairwise Test
																							Control	pTV00	pTVUGT91T1	pTVUGT74P3	pTVUGT74P5
																							pTV00	x	0.0635	0.0159	0.0195
																							pTVUGT91T1		x	0.0079	0.0119
	Control				MeJA																		pTVUGT74P3			x	0.0119
Line	pTV00	pTVUGT91T1	pTVUGT74P3	pTVUGT74P5	pTV00	pTVUGT91T1	pTVUGT74P3	pTVUGT74P5															pTVUGT74P5				x
Lyciumoside I	1720.48	7489.47	98.1906	12.2144	786.399	8776.78	147.961	94.8377
Stdev	1195.6	4627.33	53.7233	16.0519	274.731	6187.87	131.178	153.044															Levene P-Value: 0.006923
Stderror	597.799	2069.41	24.0258	7.17863	122.864	2767.3	58.6644	68.4435															Mann-Whitney-Wilcox Pairwise Test
																							MeJA	pTV00	pTVUGT91T1	pTVUGT74P3	pTVUGT74P5
																							pTV00	x	0.0079	0.0079	0.0112
																							pTVUGT91T1		x	0.0079	0.0112
																							pTVUGT74P3			x	0.3976
																							pTVUGT74P5				x

### Sheet: Raw
File Name	Line	Treatment	Group	GHGL	DTG 572	RGHGL	DTG 648	DTG 718	DTG 734	DTG 820	Nicotianoside XI	Aglycone	Attenoside	Lyciumoside II	Lyciumoside IV	Nicotianoside I	Nicotianoside II	Nicotianoside IX	Nicotianoside VI	Nicotianoside VII	Nicotianoside X	Nicotianoside XII	Lyciumoside I
pTV001C_RD5_01_30044.cdf	pTV00	Control	1	0	0	0	48.3898	0	0	0	1021.11	52.4142	8175.56	7603.52	87702.5	7749.5	255.649	608.25	697.488	0	0	0	15987.5
pTV002C_GE3_01_30095.cdf	pTV00	Control	1	127.58	0	0	0	0	0	0	211.827	372.72	10312.7	7585.22	31994.7	1905.41	0	0	346.367	0	0	0	7683.04
pTV003C_RE3_01_30051.cdf	pTV00	Control	1	362.508	0	0	118.983	0	0	0	1006.35	1270.45	13077.8	15662.3	74678.4	5596.4	116.455	985.16	543.6	0	0	0	34386
pTV004C_GC5_01_30079_2.cdf	pTV00	Control	1	0	0	0	83.8847	0	0	0	569.753	912.968	12016.1	11292	52473	2834.17	0	61.0202	503.068	0	0	0	10762.8
pTV00062_1C_GA3_01_30060.cdf	pTVUGT91T1	Control	2	82.7692	0	1515.71	0	0	0	0	4445.19	178.983	5721.08	57956.8	44143.8	1545.06	111.93	7865.35	57.4015	0	0	0	129194
pTV00062_2C_GD1_01_30084.cdf	pTVUGT91T1	Control	2	28.2429	0	0	92.5755	0	0	0	8905.28	417.496	1448.17	15922.6	13257.6	1119.76	0	12309.8	531.1	0	740.304	691.84	25049.8
pTV00062_3C_RA4_01_30017.cdf	pTVUGT91T1	Control	2	0	0	1870.31	0	0	0	0	10815.5	218.206	2366.83	4046.56	37315	45600	10114.9	63576.9	5520.01	3182.05	36386.5	9208.52	31253
pTV00062_4C_GB1_01_30066.cdf	pTVUGT91T1	Control	2	90.2836	0	121.566	0	0	0	0	4808.06	262.636	7792.92	51711.1	45727.8	1552.71	85.205	8679.83	391.249	0	0	0	109646
pTV00062_5C_GB5_01_30071_2.cdf	pTVUGT91T1	Control	2	150.259	0	677.408	0	0	0	0	18385.9	625.111	3742.85	35925.5	36944.4	3330.14	0	25875.8	1090.75	0	758.026	1359.46	79330.5
pTV00211_1C_RD7_01_30046_2.cdf	pTVUGT74P3	Control	3	14234.2	13443.9	14463.7	22348.6	17696.5	23436	8398.86	9696.73	36122	2392.78	2235.97	20278.9	24078.9	8433.17	6560.06	4257.12	2184.68	142.223	2379.69	773.562
pTV00211_2C_RE5_01_30053.cdf	pTVUGT74P3	Control	3	11736.1	15462.2	12567.9	22620.6	18612.7	17721.5	7105.27	8691.63	37984.7	1958.7	1501.71	17073.5	21038.1	8597.21	5613.97	3874.04	2545.61	317.281	2466.2	621.693
pTV00211_3C_RC4_01_30024.cdf	pTVUGT74P3	Control	3	14538.2	20048.8	16861.4	26585.5	24311.1	26425	12197.8	12779.9	51689.2	2500.75	2075.78	28662.3	39408.2	14872.2	8676.1	6230.85	3840.92	892.729	4420.08	1910.52
pTV00211_4C_GA8_01_30065.cdf	pTVUGT74P3	Control	3	14833.1	12055.2	13841.8	22585.4	14438	10287.2	3486.14	6832.62	40534.8	3694.69	2798.43	23857.2	16611.5	3978.43	3928.29	4514.4	2112.02	0	1725.44	966.461
pTV00211_5C_GD5_01_30088.cdf	pTVUGT74P3	Control	3	12743.8	15547.1	6441.73	12788.4	9134.35	4165	1091.79	2196.25	56736.5	950.394	820.136	10328.9	7859.54	2227.85	540.628	1873.83	1082.04	53.9925	788.65	637.294
pTV05859_1C_BC6_01_30355.cdf	pTVUGT74P5	Control	4	6538.99	9048.94	5921.25	20169.6	11469.6	6636.27	2705.98	2217.72	22801.5	725.645	910.507	2354.74	2215.44	1096.81	730.45	1277.21	639.775	0	1028.21	26.3481
pTV05859_2C_BD4_01_30361.cdf	pTVUGT74P5	Control	4	4053.81	2580.97	2601.21	7504.85	2386.2	2799.14	408.581	667.103	8550.06	500.208	458.909	2242.66	1322.04	454.744	0	161.137	0	0	197.703	0
pTV05859_3C_BB8_01_30348.cdf	pTVUGT74P5	Control	4	4746.19	6835.05	3754.17	19899.3	8016.63	6835.32	2757.73	3863.7	20227.3	1570.74	1272.85	5095.33	4623.45	1924.8	1276.4	2574.4	1174.35	0	1934.26	236.41
pTV05859_4C_BC2_01_30350.cdf	pTVUGT74P5	Control	4	11149.9	10524	8167.17	25986.6	12659.4	9441.44	3076.58	3902.99	42001.8	1691.46	2044.48	5188.63	4062.25	1566.77	2442.6	2161.27	735.157	0	1055.27	347.962
pTV05859_5C_BC8_01_30357.cdf	pTVUGT74P5	Control	4	5168.72	3470.34	3692.74	10184.7	3272.99	4495.76	1017.74	876.751	10083.2	651.15	600.074	3700.43	2506.92	782.594	0	739.129	27.7282	0	372.121	0
pTV001_RD2_01_30041.cdf	pTV00	MeJA	5	3921.09	3045.43	304.043	251.088	833.496	290.106	0	3798.1	4064.18	2375.88	1735.72	115451	82691.4	36209.8	10957.5	4958.42	4861.79	16200	4550.49	9357.96
pTV002_GE4_01_30096.cdf	pTV00	MeJA	5	1436.39	1230.79	0	212.817	107.407	0	0	2458.54	2897.98	1135.15	965.819	40775.4	24805	8273.42	4151.43	2786.3	2305.62	2727.43	1736.56	4892.66
pTV003_GA2_01_30059.cdf	pTV00	MeJA	5	978.095	1195.3	79.2135	360.521	310.177	0	0	2563.77	2118.17	1748.97	1351.7	43551	31497.9	12063.9	3813.1	4077.2	3257.58	4213	2655.65	5085.64
pTV004_RB3_01_30019.cdf	pTV00	MeJA	5	1668.77	1356.43	1457.92	1187.28	591.992	0	0	6982.24	4675.75	4995.86	3503.41	85682.4	70194.6	26193.3	8898.73	10757.3	7303.77	6716.39	5022.68	8906.63
pTV005_RB7_01_30030_2.cdf	pTV00	MeJA	5	4347.58	3901.7	302.37	723.636	1427.03	461.573	0	4923.21	7643.08	3166.08	2548.43	110928	93056.9	40458.9	12666.5	6722.83	5660.18	20612.4	6308.31	11077.1
pTV00062_1_GC2_01_30076.cdf	pTVUGT91T1	MeJA	6	814.382	1041.11	0	0	0	0	0	6950.89	1486.95	87.2965	3133.58	9655.86	4662.04	671.151	19415.8	469.413	409.822	15100.7	5293.87	22323.8
pTV00062_2_RE4_01_30052.cdf	pTVUGT91T1	MeJA	6	1782.14	2539.45	0	147.881	0	0	0	15872.8	2592.05	219.92	6621.33	11124	7886.18	818.805	84565.8	572.993	620.112	48588.6	12137.7	101417
pTV00062_3_GA1_01_30058.cdf	pTVUGT91T1	MeJA	6	206.777	404.398	0	55.9854	0	0	0	11021.4	1011.13	27.7302	3135.27	4905.09	9747.04	2283.43	54922.5	656.673	781.536	35650.6	13534.9	46286.5
pTV00062_4_RB2_01_30020.cdf	pTVUGT91T1	MeJA	6	3659.31	4306.76	0	153.048	0	0	0	30037.6	4566.88	246.543	9551.88	10675.5	9403.43	1150.66	154492	870.835	742.659	87013	24270.7	183272
pTV00062_5_GB2_01_30067.cdf	pTVUGT91T1	MeJA	6	2670.63	2685.23	0	81.9943	0	0	0	19326.2	3400.4	0	7913.87	5152.21	2318.18	0	45008.1	136.809	110.951	24328.7	10967.6	85540
pTV00211_5_GD6_01_30089.cdf	pTVUGT74P3	MeJA	7	15466.3	24374.3	8830.05	18304.6	17374.6	7253.08	3213.77	3645.65	72079.4	864.326	473.315	5042.92	5031.55	2067.78	2560.35	1759.83	1217.84	0	627.273	166.999
pTV00211_1_RD6_01_30045.cdf	pTVUGT74P3	MeJA	7	77317.8	55053.1	11929.3	20460.6	16297.1	20574.4	2856.46	4611.8	227509	2910.3	1873.36	41779.2	33600.7	14442.2	7248.94	5344.87	2940.39	2093.77	2481.13	3160.64
pTV00211_2_GD7_01_30090.cdf	pTVUGT74P3	MeJA	7	36828	29868.4	10988.1	20813.3	14505.3	7144.74	1929.38	2967.9	145448	1491.67	930.861	13539	7747.19	2394.86	2644.58	2715.36	1180.81	81.6694	671.089	1048.24
pTV00211_3_RA5_01_30018.cdf	pTVUGT74P3	MeJA	7	93818.6	75084	14222.6	26821.2	25306.5	28951.8	6979.22	8515.63	331235	3838.02	2653.03	59250.4	56830.7	23401.3	6719.52	9549.79	6005.97	2040.31	4564.82	2546.97
pTV00211_4_GC8_01_30083.cdf	pTVUGT74P3	MeJA	7	27259.8	26801.8	11967.1	19377.7	17047.7	6895.02	2377.92	2430.36	61894.9	1262.2	845.486	9360.11	5714.71	2148.79	2449.24	2581.78	931.263	0	646.829	475.185
pTV05859_1_BA1_01_30327.cdf	pTVUGT74P5	MeJA	8	102265	91691.1	45871.3	49504	57444.8	56693.4	39556.7	42272.5	366068	12937	10201	47567.9	35024.4	18473.7	30524.8	21448.8	8474.89	2200.5	14123.8	3516.23
pTV05859_2_BE8_01_30375.cdf	pTVUGT74P5	MeJA	8	2597.51	1698.65	765.447	2662.25	1012.82	777.668	0	0	13590.6	0	25.9962	303.57	25.7129	0	0	0	0	0	0	0
pTV05859_3_BD5_01_30363.cdf	pTVUGT74P5	MeJA	8	6280.61	4359.9	2639.89	7297.23	3496.42	1907.5	380.626	458.33	21032.7	293.424	421.154	949.849	586.856	0	0	104.714	0	0	91.2592	0
pTV05859_4_BE2_01_30368.cdf	pTVUGT74P5	MeJA	8	7314.16	5725.43	1899.39	4426.17	2570.59	1692.28	345.845	314.139	19696.7	27.7332	78.4897	748.638	537.86	0	0	0	0	0	0	0
pTV05859_5_BA6_01_30336.cdf	pTVUGT74P5	MeJA	8	31425.7	36089.5	12505.8	44146.2	22631.1	15247.9	4780.7	7702.96	39862.2	3535.64	2484.13	18749	11646.9	4735.01	4430.75	5308.88	2895.86	184.536	3596.33	1225.65
