## Supplemental Data 3 for "Specific decorations of 17-hydroxygeranyllinalool diterpene glycosides solve the autotoxicity problem of chemical defense in *Nicotiana attenuata*"

### Sheet: Results Statistics
Line	pTV00	pTVGLS
Attenoside	88.8093	33.7578													Compound		p-Value		p-Value
Stdev	62.9276	24.8849													Attenoside	Levene Test	0.036	T-Test (equality of variance not assumed)	0.178
Sterror	31.4638	10.1592
															Compound		p-Value		p-Value
															Lyciumoside I	Levene Test	0.028	T-Test (equality of variance not assumed)	0.23
Line	pTV00	pTVGLS
Lyciumoside I	1516.17	550.352
Stdev	1286.44	197.619
Sterror	643.218	80.6776
															Compound		p-Value		p-Value
Line	pTV00	pTVGLS													Lyciumoside II	Levene Test	0.049	T-Test (equality of variance not assumed)	0.373
Lyciumoside II	46.5831	18.6981
Stdev	53.012	11.9394
Sterror	26.506	4.87422
Line	pTV00	pTVGLS													Compound		p-Value		p-Value
Lyciumoside IV	3469.94	453.405													Lyciumoside IV	Levene Test	0.045	T-Test (equality of variance not assumed)	0.081
Stdev	2334.64	183.338
Sterror	1167.32	74.8474
Line	pTV00	pTVGLS													Compound		p-Value		p-Value
Nicotianoside III	5.17406	0													Nicotianoside III	Levene Test	0	T-Test (equality of variance not assumed)	0.182
Stdev	5.98689	0
Sterror	2.99345	0
Line	pTV00	pTVGLS													Compound		p-Value		p-Value
Nicotianoside IIa	110.205	8.2773													Nicotianoside IIa	Levene Test	0.08	T-Test	0.008
Stdev	69.5583	17.2232
Sterror	34.7792	7.03135
Line	pTV00	pTVGLS													Compound		p-Value		p-Value
Nicotianoside IIb	58595.5	4585.09													Nicotianoside IIb	Levene Test	0.005	T-Test (equality of variance not assumed)	0.004
Stdev	13774.4	2402.35
Sterror	6887.21	980.756
Line	pTV00	pTVGLS													Compound		p-Value		p-Value
Nicotianoside IIc	7885.75	422.387													Nicotianoside IIc	Levene Test	0.004	T-Test (equality of variance not assumed)	0.029
Stdev	3809.52	202.61
Sterror	1904.76	82.7151
Line	pTV00	pTVGLS													Compound		p-Value		p-Value
Nicotianoside IId	161.963	2.0774													Nicotianoside IId	Levene Test	0.022	T-Test (equality of variance not assumed)	0.077
Stdev	120.422	5.08856
Sterror	60.2109	2.0774
Line	pTV00	pTVGLS													Compound		p-Value		p-Value
Nicotianoside IV	98.3052	0													Nicotianoside IV	Levene Test	0.008	T-Test (equality of variance not assumed)	0.056
Stdev	64.8365	0
Sterror	32.4182	0
Line	pTV00	pTVGLS													Compound		p-Value		p-Value
Nicotianoside IXa	734.305	9.00475													Nicotianoside IXa	Levene Test	0.006	T-Test (equality of variance not assumed)	0.221
Stdev	941.703	11.4477
Sterror	470.851	4.67348
Line	pTV00	pTVGLS													Compound		p-Value		p-Value
Nicotianoside IXb	996.12	1.90195													Nicotianoside IXb	Levene Test	0.006	T-Test (equality of variance not assumed)	0.181
Stdev	1143.76	4.65882
Sterror	571.881	1.90195
Line	pTV00	pTVGLS													Compound		p-Value		p-Value
Nicotianoside Ia	13032.3	821.46													Nicotianoside Ia	Levene Test	0.018	T-Test (equality of variance not assumed)	0.064
Stdev	8533.6	326.519
Sterror	4266.8	133.301
Line	pTV00	pTVGLS													Compound		p-Value		p-Value
Nicotianoside Ib	13218	628.028													Nicotianoside Ib	Levene Test	0.006	T-Test (equality of variance not assumed)	0.049
Stdev	7864.56	235.454
Sterror	3932.28	96.1237
Line	pTV00	pTVGLS													Compound		p-Value		p-Value
Nicotianoside Ic	1.80054	12.1441													Nicotianoside Ic	Levene Test	0.144	T-Test	0.442
Stdev	3.60108	24.9168
Sterror	1.80054	10.1723
Line	pTV00	pTVGLS													Compound		p-Value		p-Value
Nicotianoside V	355.111	10.4195													Nicotianoside V	Levene Test	0.013	T-Test (equality of variance not assumed)	0.016
Stdev	142.193	16.7795
Sterror	71.0965	6.85022
Line	pTV00	pTVGLS													Compound		p-Value		p-Value
Nicotianoside VIIIa	494.925	55.7325													Nicotianoside VIIIa	Levene Test	0.033	T-Test (equality of variance not assumed)	0.032
Stdev	235.597	49.8506
Sterror	117.798	20.3514
Line	pTV00	pTVGLS													Compound		p-Value		p-Value
Nicotianoside VIIa	128.335	14.6179													Nicotianoside VIIa	Levene Test	0.102	T-Test	0.011
Stdev	81.4576	25.0722
Sterror	40.7288	10.2357
Line	pTV00	pTVGLS													Compound		p-Value		p-Value
Nicotianoside VIIb	1179.4	264.753													Nicotianoside VIIb	Levene Test	0.068	T-Test	0.006
Stdev	609.31	121.04
Sterror	304.655	49.4142
Line	pTV00	pTVGLS													Compound		p-Value		p-Value
Nicotianoside VIIc	102.029	0													Nicotianoside VIIc	Levene Test	0	T-Test (equality of variance not assumed)	0.136
Stdev	100.709	0
Sterror	50.3546	0
Line	pTV00	pTVGLS													Compound		p-Value		p-Value
Nicotianoside VIa	348.129	54.091													Nicotianoside VIa	Levene Test	0.097	T-Test	0.007
Stdev	203.937	33.8422
Sterror	101.969	13.816
Line	pTV00	pTVGLS													Compound		p-Value		p-Value
Nicotianoside VIb	247.182	46.6066													Nicotianoside VIb	Levene Test	0.132	T-Test	0.013
Stdev	152.516	36.4944
Sterror	76.2579	14.8988
Line	pTV00	pTVGLS													Compound		p-Value		p-Value
Nicotianoside XIIIa	384.247	15.1877													Nicotianoside XIIIa	Levene Test	0.036	T-Test (equality of variance not assumed)	0.042
Stdev	217.155	19.1182
Sterror	108.578	7.80499
															Compound		p-Value		p-Value
															Nicotianoside XIIa	Levene Test	0.018	T-Test (equality of variance not assumed)	0.174
Line	pTV00	pTVGLS
Nicotianoside XIIa	693.14	78.365
Stdev	692.521	96.7191
Sterror	346.26	39.4854
															Compound		p-Value		p-Value
															Nicotianoside Xa	Levene Test	0.001	T-Test (equality of variance not assumed)	0.012
Line	pTV00	pTVGLS
Nicotianoside Xa	657.094	26.1057
Stdev	235.054	32.1774
Sterror	117.527	13.1364
															Compound		p-Value		p-Value
															Nicotianoside Xb	Levene Test	0.006	T-Test (equality of variance not assumed)	0.177
Line	pTV00	pTVGLS
Nicotianoside Xb	5142.03	103.676
Stdev	5727.08	61.8603
Sterror	2863.54	25.2544
															Compound		p-Value		p-Value
															Nicotianoside Xd+e	Levene Test	0.066	T-Test	0.212
Line	pTV00	pTVGLS
Nicotianoside Xd+e	822.679	334.664
Stdev	829.534	290.334
Sterror	414.767	118.528

### Sheet: Raw
File Name	Line	No	Attenoside	Lyciumoside I	Lyciumoside II	Lyciumoside IV	Nicotianoside III	Nicotianoside IIa	Nicotianoside IIb	Nicotianoside IIc	Nicotianoside IId	Nicotianoside IV	Nicotianoside IXa	Nicotianoside IXb	Nicotianoside Ia	Nicotianoside Ib	Nicotianoside Ic	Nicotianoside V	Nicotianoside VIIIa	Nicotianoside VIIa	Nicotianoside VIIb	Nicotianoside VIIc	Nicotianoside VIa	Nicotianoside VIb	Nicotianoside XIIIa	Nicotianoside XIIa	Nicotianoside Xa	Nicotianoside Xb	Nicotianoside Xd+e
EV1_RC2_01_284.d	pTV00	1	236.339	9165.93	235.758	29826.9	0	152.429	439818	41532.4	470.25	289.279	2041.46	3867.24	89811.1	78699.6	72.0216	2016.11	1509.34	147.204	3421.18	0	1069.59	731.93	1276.49	1700.12	4487.66	16178.6	2821.51
EV2_RC3_01_269.d	pTV00	1	542.848	4549.47	0	9256.03	0	1319.98	514607	57341.7	1157.02	723.888	2734.14	3754.2	50464.7	67624	0	2977.14	6542.92	1674.33	13912.8	1766.62	3300.08	2281	4098.52	3777.3	4852.26	26578.5	4362.47
EV3_RC4_01_285.d	pTV00	1	1115.5	13218.8	406.96	33974.6	98.7637	1125.45	636288	88701.3	1554.98	1099.94	3144.52	5131.31	133132	143440	0	3845.28	5336.34	1289	11986	318.477	3499.78	2424.54	3443.52	5148.99	7458.55	25893.5	5137.43
EV4_RC5_01_286.d	pTV00	1	1657.69	33712.5	1220.6	65740.3	108.199	1810.35	753108	127855	3296.28	1819.1	21452.1	27092.1	247883	238955	0	5365.9	6408.41	2022.86	17855.9	1996.08	6055.71	4449.81	6551.33	17099.2	9485.27	137031	20585.8
GLS1_RA4_01_268.d	pTVGLS	2	399.629	6728.25	338.34	5536.67	0	0	23898.3	1449.6	0	0	0	0	7605.7	5576.67	0	0	453.407	0	1909.68	0	508.335	220.474	0	682.67	53.6377	163.418	1311.56
GLS3_RA6_01_271.d	pTVGLS	2	723.169	4276.87	275.438	6979.32	0	66.5177	65580.5	5309.7	0	0	0	0	13983	10096.8	0	152.331	893.791	268.412	3593.02	0	815.053	810.951	486.194	995.432	675.025	1091.46	1267.46
GLS5_RA8_01_273.d	pTVGLS	2	410.295	4543.99	211.805	5401.72	0	0	35426.3	4459.56	0	0	118.838	0	8733.74	5970.43	622.634	0	229.378	0	1491.2	0	405.816	247.543	47.5722	233.337	0	589.561	8641.66
GLS6_RB1_01_274.d	pTVGLS	2	366.682	2674.68	179.346	3081.77	0	0	24952.2	3120.92	0	0	135.742	0	4425.2	2901.56	106.01	48.1097	210.55	0	3967.16	0	435.543	917.464	0	2614.07	105.793	938.154	4799.3
GLS12_RB7_01_281.d	pTVGLS	2	60.5861	6942.77	0	1906.45	0	430.12	83912.2	7387.44	124.644	0	0	0	5995.44	7268.33	0	424.732	1408.08	608.664	3632.46	0	1023.62	599.967	263.761	116.753	673.384	1778.41	1846.16
GLS13_RB8_01_282.d	pTVGLS	2	65.1081	7854.57	116.955	4298.36	0	0	41335.8	3616.01	0	0	285.705	114.117	8544.54	5867.86	0	0	148.739	0	1291.68	0	57.096	0	113.733	59.6358	58.5027	1659.55	2213.72
