## Supplemental Data 4 for "Specific decorations of 17-hydroxygeranyllinalool diterpene glycosides solve the autotoxicity problem of chemical defense in *Nicotiana attenuata*"

### Sheet: Statistics + Results
																					Levene P-Value: 0.02706
																					Mann-Whitney-Wilcox Pairwise Test
Line	pTV00	pTVUGT91T1-like	pTVUGT74P4	pTVUGTP74P6	pTVUGT74P4/P6																	pTV00	pTVUGT91T1-like	pTVUGT74P4	pTVUGT74P6	pTVUUGT74P4/P6
Aglycone	34.4564	160.721	5864.57	15024.6	1819.92																pTV00	x	0.0167	0.0571	0.0357	0.0571
Stdev	20.8404	62.4617	5263.6	8579.58	2215.25																pTVUGT91T1-like		x	0.0061	0.0025	0.0061
StdError	12.0322	23.6083	2631.8	3836.9	1107.62																pTVUGT74P4			x	0.1111	0.2
																					pTVUGT74P6				x	0.0317
																					pTVUUGT74P4/P6					x
																					Levene P-Value: 0.5383
																					ANOVA Test
																					Holm-Bonferroni Post-Hoc
Line	pTV00	pTVUGT91T1-like	pTVUGT74P4	pTVUGTP74P6	pTVUGT74P4/P6																	pTV00	pTVUGT91T1-like	pTVUGT74P4	pTVUGT74P6	pTVUUGT74P4/P6
DTG 1042	22546.1	25895.5	23311.5	25107.8	104052																pTV00	x	1	1	1	0.0042
Stdev	18433	19791.9	7230.21	21353.7	47841.8																pTVUGT91T1-like		x	1	1	0.0013
StdError	10642.3	7480.62	3615.11	9549.65	23920.9																pTVUGT74P4			x	1	0.0025
																					pTVUGT74P6				x	0.0021
																					pTVUUGT74P4/P6					x
																					Levene P-Value: 0.2741
																					ANOVA Test
																					Holm-Bonferroni Post-Hoc
Line	pTV00	pTVUGT91T1-like	pTVUGT74P4	pTVUGTP74P6	pTVUGT74P4/P6																	pTV00	pTVUGT91T1-like	pTVUGT74P4	pTVUGT74P6	pTVUUGT74P4/P6
DTG 1068	10351.6	37043.8	5364.08	3241.86	11040.5																pTV00	x	0.0688	1	1	1
Stdev	8024.11	19894.2	2458.17	1198	15333.9																pTVUGT91T1-like		x	0.0126	0.0042	0.0499
StdError	4632.72	7519.31	1229.09	535.761	7666.95																pTVUGT74P4			x	1	1
																					pTVUGT74P6				x	1
																					pTVUUGT74P4/P6					x
																					Levene P-Value: 0.425
Line	pTV00	pTVUGT91T1-like	pTVUGT74P4	pTVUGTP74P6	pTVUGT74P4/P6																ANOVA Test
DTG 1128a	4054.91	7631.47	6442.18	6399.23	29380.4																Holm-Bonferroni Post-Hoc
Stdev	1757.84	6189.58	2524.57	2421.2	3053.97																	pTV00	pTVUGT91T1-like	pTVUGT74P4	pTVUGT74P6	pTVUUGT74P4/P6
StdError	1014.89	2339.44	1262.29	1082.79	1526.99																pTV00	x	1	1	1	1.8e-06
																					pTVUGT91T1-like		x	1	1	1.2e-06
																					pTVUGT74P4			x	1	2.2e-06
																					pTVUGT74P6				x	1.3e-06
																					pTVUUGT74P4/P6					x
Line	pTV00	pTVUGT91T1-like	pTVUGT74P4	pTVUGTP74P6	pTVUGT74P4/P6																Levene P-Value: 0.8269
DTG 1128b	49338.4	79462.5	61798.7	80660.6	187985																ANOVA Test
Stdev	35888.5	47049.4	23570.8	56172.7	42048.6																Holm-Bonferroni Post-Hoc
StdError	20720.2	17783	11785.4	25121.2	21024.3																	pTV00	pTVUGT91T1-like	pTVUGT74P4	pTVUGT74P6	pTVUUGT74P4/P6
																					pTV00	x	1	1	1	0.0069
																					pTVUGT91T1-like		x	1	1	0.0084
																					pTVUGT74P4			x	1	0.0072
																					pTVUGT74P6				x	0.0142
																					pTVUUGT74P4/P6					x
Line	pTV00	pTVUGT91T1-like	pTVUGT74P4	pTVUGTP74P6	pTVUGT74P4/P6																Levene P-Value: 0.2438
DTG 1214	9795.36	25226.3	16243	21301.2	72777.7																ANOVA Test
Stdev	4326.52	20812.1	4078.13	8207.43	5039.25																Holm-Bonferroni Post-Hoc
StdError	2497.92	7866.23	2039.06	3670.47	2519.63																	pTV00	pTVUGT91T1-like	pTVUGT74P4	pTVUGT74P6	pTVUUGT74P4/P6
																					pTV00	x	0.61214	1	1	5.5e-05
																					pTVUGT91T1-like		x	1	1	0.00011
																					pTVUGT74P4			x	1	7.3e-05
																					pTVUGT74P6				x	0.00011
																					pTVUUGT74P4/P6					x
Line	pTV00	pTVUGT91T1-like	pTVUGT74P4	pTVUGTP74P6	pTVUGT74P4/P6																Levene P-Value: 0.08969
DTG 577a	40.2921	295.861	5474.2	11256.8	1958.67																ANOVA Test
Stdev	32.6287	249.426	2889.05	12916.5	1161.56																Holm-Bonferroni Post-Hoc
StdError	18.8382	94.2743	1444.52	5776.41	580.778																	pTV00	pTVUGT91T1-like	pTVUGT74P4	pTVUGT74P6	pTVUUGT74P4/P6
																					pTV00	x	1	1	0.214	1
																					pTVUGT91T1-like		x	1	0.075	1
																					pTVUGT74P4			x	1	1
																					pTVUGT74P6				x	0.311
																					pTVUUGT74P4/P6					x
Line	pTV00	pTVUGT91T1-like	pTVUGT74P4	pTVUGTP74P6	pTVUGT74P4/P6																Levene P-Value: 0.09256
DTG 577b	211.328	28.1116	547.873	1185.11	282.859																ANOVA Test
Stdev	92.9087	9.33413	253.782	1375.25	146.049																Holm-Bonferroni Post-Hoc
StdError	53.6409	3.52797	126.891	615.031	73.0244																	pTV00	pTVUGT91T1-like	pTVUGT74P4	pTVUGT74P6	pTVUUGT74P4/P6
																					pTV00	x	1	1	0.509	1
																					pTVUGT91T1-like		x	1	0.078	1
																					pTVUGT74P4			x	1	1
																					pTVUGT74P6				x	0.509
																					pTVUUGT74P4/P6					x
Line	pTV00	pTVUGT91T1-like	pTVUGT74P4	pTVUGTP74P6	pTVUGT74P4/P6																Levene P-Value: 0.1281
DTG 637	48.0105	64.5258	15403.3	14633.2	2076.47																ANOVA Test
Stdev	16.219	29.6022	15118.8	7306.83	2777.61																Holm-Bonferroni Post-Hoc
StdError	9.36405	11.1886	7559.4	3267.72	1388.8																	pTV00	pTVUGT91T1-like	pTVUGT74P4	pTVUGT74P6	pTVUUGT74P4/P6
																					pTV00	x	1	0.093	0.093	1
																					pTVUGT91T1-like		x	0.028	0.027	1
																					pTVUGT74P4			x	1	0.101
																					pTVUGT74P6				x	0.101
																					pTVUUGT74P4/P6					x
Line	pTV00	pTVUGT91T1-like	pTVUGT74P4	pTVUGTP74P6	pTVUGT74P4/P6																Levene P-Value: 0.0885
DTG 648	32.8947	27.6267	1994.07	1201.31	259.1																ANOVA Test
Stdev	16.3947	17.5445	1491.72	878.349	400.819																Holm-Bonferroni Post-Hoc
StdError	9.4655	6.6312	745.859	392.81	200.409																	pTV00	pTVUGT91T1-like	pTVUGT74P4	pTVUGT74P6	pTVUUGT74P4/P6
																					pTV00	x	1	0.0285	0.2886	1
																					pTVUGT91T1-like		x	0.0059	0.1124	1
																					pTVUGT74P4			x	0.5387	0.0354
																					pTVUGT74P6				x	0.3953
																					pTVUUGT74P4/P6					x
Line	pTV00	pTVUGT91T1-like	pTVUGT74P4	pTVUGTP74P6	pTVUGT74P4/P6																Levene P-Value: 0.2591
DTG 723	82.3079	189.978	41036.9	67029.3	12128.4																ANOVA Test
Stdev	30.7042	103.609	20724.9	30145.5	16306.5																Holm-Bonferroni Post-Hoc
StdError	17.7271	39.1605	10362.5	13481.5	8153.25																	pTV00	pTVUGT91T1-like	pTVUGT74P4	pTVUGT74P6	pTVUUGT74P4/P6
																					pTV00	x	0.99311	0.04535	0.00062	0.89844
																					pTVUGT91T1-like		x	0.01267	5e-05	0.89844
																					pTVUGT74P4			x	0.17339	0.17049
																					pTVUGT74P6				x	0.00182
																					pTVUUGT74P4/P6					x
Line	pTV00	pTVUGT91T1-like	pTVUGT74P4	pTVUGTP74P6	pTVUGT74P4/P6																Levene P-Value: 0.2137
DTG 734a	26.9274	50.8681	961.594	1871.52	458.662																ANOVA Test
Stdev	33.4581	35.4892	553.084	832.894	826.311																Holm-Bonferroni Post-Hoc
StdError	19.317	13.4137	276.542	372.481	413.156																	pTV00	pTVUGT91T1-like	pTVUGT74P4	pTVUGT74P6	pTVUUGT74P4/P6
																					pTV00	x	0.95173	0.22031	0.00267	0.89738
																					pTVUGT91T1-like		x	0.13474	0.00032	0.89738
																					pTVUGT74P4			x	0.16463	0.89738
																					pTVUGT74P6				x	0.01237
																					pTVUUGT74P4/P6					x
Line	pTV00	pTVUGT91T1-like	pTVUGT74P4	pTVUGTP74P6	pTVUGT74P4/P6																Levene P-Value: 0.06397
DTG 734b	30.4653	80.6097	12634.4	15165.4	3137.97																ANOVA Test
Stdev	14.6763	26.8243	6792.69	10247.8	5484.31																Holm-Bonferroni Post-Hoc
StdError	8.47338	10.1386	3396.34	4582.96	2742.16																	pTV00	pTVUGT91T1-like	pTVUGT74P4	pTVUGT74P6	pTVUUGT74P4/P6
																					pTV00	x	1	0.0792	0.0256	1
																					pTVUGT91T1-like		x	0.0294	0.0044	1
																					pTVUGT74P4			x	1	0.1909
																					pTVUGT74P6				x	0.0554
																					pTVUUGT74P4/P6					x
Line	pTV00	pTVUGT91T1-like	pTVUGT74P4	pTVUGTP74P6	pTVUGT74P4/P6																Levene P-Value: 0.09905
DTG 734c	28.1178	28.2881	1259.49	1495.7	331.935																ANOVA Test
Stdev	24.3718	27.1493	670.553	1114.92	542.867																Holm-Bonferroni Post-Hoc
StdError	14.071	10.2615	335.277	498.606	271.434																	pTV00	pTVUGT91T1-like	pTVUGT74P4	pTVUGT74P6	pTVUUGT74P4/P6
																					pTV00	x	1	0.1213	0.0472	1
																					pTVUGT91T1-like		x	0.0491	0.0092	1
																					pTVUGT74P4			x	1	0.2643
																					pTVUGT74P6				x	0.094
																					pTVUUGT74P4/P6					x
Line	pTV00	pTVUGT91T1-like	pTVUGT74P4	pTVUGTP74P6	pTVUGT74P4/P6																Levene P-Value: 0.7864
DTG 810	13421.6	14403.7	8043.21	2639.01	14770.1																ANOVA Test
Stdev	10838.1	13945.4	6903.41	2915.44	14673																Holm-Bonferroni Post-Hoc
StdError	6257.37	5270.85	3451.71	1303.82	7336.49																	pTV00	pTVUGT91T1-like	pTVUGT74P4	pTVUGT74P6	pTVUUGT74P4/P6
																					pTV00	x	1	1	1	1
																					pTVUGT91T1-like		x	1	0.87	1
																					pTVUGT74P4		-	x	1	1
																					pTVUGT74P6				x	1
																					pTVUUGT74P4/P6					x
Line	pTV00	pTVUGT91T1-like	pTVUGT74P4	pTVUGTP74P6	pTVUGT74P4/P6																Levene P-Value: 0.1053
DTG 820	26.3379	6.97173	4461.51	5688.4	2342.94																ANOVA Test
Stdev	45.6185	18.4455	2654.07	4644.95	4604.97																Holm-Bonferroni Post-Hoc
StdError	26.3379	6.97173	1327.04	2077.29	2302.49																	pTV00	pTVUGT91T1-like	pTVUGT74P4	pTVUGT74P6	pTVUUGT74P4/P6
																					pTV00	x	1	0.531	0.195	1
																					pTVUGT91T1-like		x	0.266	0.056	1
																					pTVUGT74P4			x	1	1
																					pTVUGT74P6				x	0.739
																					pTVUUGT74P4/P6					x
Line	pTV00	pTVUGT91T1-like	pTVUGT74P4	pTVUGTP74P6	pTVUGT74P4/P6
DTG 896a	20201	38341.8	7677.55	6987.98	15042.8																Levene P-Value: 0.2959
Stdev	16978.3	26765.1	4152.64	8789.56	6535.16																ANOVA Test
StdError	9802.44	10116.3	2076.32	3930.81	3267.58																Holm-Bonferroni Post-Hoc
																						pTV00	pTVUGT91T1-like	pTVUGT74P4	pTVUGT74P6	pTVUUGT74P4/P6
																					pTV00	x	1	1	1	1
																					pTVUGT91T1-like		x	0.099	0.062	0.361
																					pTVUGT74P4			x	1	1
																					pTVUGT74P6				x	1
																					pTVUUGT74P4/P6					x
Line	pTV00	pTVUGT91T1-like	pTVUGT74P4	pTVUGTP74P6	pTVUGT74P4/P6																Levene P-Value: 0.3452
DTG 896b	33460.3	59714	15975.9	11786.7	26261.5																ANOVA Test
Stdev	27124.3	46631	7205.36	13174.3	16202.5																Holm-Bonferroni Post-Hoc
StdError	15660.2	17624.9	3602.68	5891.73	8101.25																	pTV00	pTVUGT91T1-like	pTVUGT74P4	pTVUGT74P6	pTVUUGT74P4/P6
																					pTV00	x	1	1	1	1
																					pTVUGT91T1-like		x	0.29	0.14	0.73
																					pTVUGT74P4			x	1	1
																					pTVUGT74P6				x	1
																					pTVUUGT74P4/P6					x
Line	pTV00	pTVUGT91T1-like	pTVUGT74P4	pTVUGTP74P6	pTVUGT74P4/P6																Levene P-Value: 0.07611
DTG 982a	3633.48	9667.37	1686.69	1115.99	3742.64																ANOVA Test
Stdev	2435.84	5933.8	594.997	276.073	3262.33																Holm-Bonferroni Post-Hoc
StdError	1406.33	2242.77	297.499	123.464	1631.16																	pTV00	pTVUGT91T1-like	pTVUGT74P4	pTVUGT74P6	pTVUUGT74P4/P6
																					pTV00	x	0.228	1	1	1
																					pTVUGT91T1-like		x	0.03	0.011	0.177
																					pTVUGT74P4			x	1	1
																					pTVUGT74P6				x	1
																					pTVUUGT74P4/P6					x
Line	pTV00	pTVUGT91T1-like	pTVUGT74P4	pTVUGTP74P6	pTVUGT74P4/P6
DTG 982b	69762.3	133925	38483.8	34877.5	48819.5																Levene P-Value: 0.7723
Stdev	57084.3	62369.4	22329.4	37120.5	26848.4																ANOVA Test
StdError	32957.6	23573.4	11164.7	16600.8	13424.2																Holm-Bonferroni Post-Hoc
																						pTV00	pTVUGT91T1-like	pTVUGT74P4	pTVUGT74P6	pTVUUGT74P4/P6
																					pTV00	x	0.428	1	1	1
																					pTVUGT91T1-like		x	0.038	0.019	0.074
																					pTVUGT74P4			x	1	1
																					pTVUGT74P6				x	1
																					pTVUUGT74P4/P6					x
Line	pTV00	pTVUGT91T1-like	pTVUGT74P4	pTVUGTP74P6	pTVUGT74P4/P6																Levene P-Value: 0.2529
DTG 982c	10546.6	34666	9209.84	6264.32	5587.32																ANOVA Test
Stdev	10430.7	28322.7	6840.67	5476.98	4218.99																Holm-Bonferroni Post-Hoc
StdError	6022.16	10705	3420.34	2449.38	2109.49																	pTV00	pTVUGT91T1-like	pTVUGT74P4	pTVUGT74P6	pTVUUGT74P4/P6
																					pTV00	x	0.4	1	1	1
																					pTVUGT91T1-like		x	0.24	0.11	0.13
																					pTVUGT74P4			x	1	1
																					pTVUGT74P6				x	1
																					pTVUUGT74P4/P6					x
Line	pTV00	pTVUGT91T1-like	pTVUGT74P4	pTVUGTP74P6	pTVUGT74P4/P6																Levene P-Value: 0.4004
DTG 982d	14348.2	44888.6	6450.83	6220.23	9510.79																ANOVA Test
Stdev	14180.1	37730.8	4597.05	7046.97	5730.77																Holm-Bonferroni Post-Hoc
StdError	8186.9	14260.9	2298.53	3151.5	2865.38																	pTV00	pTVUGT91T1-like	pTVUGT74P4	pTVUGT74P6	pTVUUGT74P4/P6
																					pTV00	x	0.472	1	1	1
																					pTVUGT91T1-like		x	0.133	0.095	0.185
																					pTVUGT74P4			x	1	1
																					pTVUGT74P6				x	1
																					pTVUUGT74P4/P6					x
Line	pTV00	pTVUGT91T1-like	pTVUGT74P4	pTVUGTP74P6	pTVUGT74P4/P6																Levene P-Value: 0.1789
Lyciumoside I	10518.6	7968.77	3853.86	3205.23	18704.3																ANOVA Test
Stdev	8897.33	8751.11	2245.74	4874.41	18169.4																Holm-Bonferroni Post-Hoc
StdError	5136.88	3307.61	1122.87	2179.9	9084.69																	pTV00	pTVUGT91T1-like	pTVUGT74P4	pTVUGT74P6	pTVUUGT74P4/P6
																					pTV00	x	1	1	1	1
																					pTVUGT91T1-like		x	1	1	0.77
																					pTVUGT74P4			x	1	0.41
																					pTVUGT74P6				x	0.29
																					pTVUUGT74P4/P6					x
Line	pTV00	pTVUGT91T1-like	pTVUGT74P4	pTVUGTP74P6	pTVUGT74P4/P6																Levene P-Value: 0.1969
Lyciumoside IV	8011.93	1249.34	5474.1	1781.36	4999.2																ANOVA Test
Stdev	8693.75	1031.28	5113.45	1469.89	4528.96																Holm-Bonferroni Post-Hoc
StdError	5019.34	389.788	2556.73	657.354	2264.48																	pTV00	pTVUGT91T1-like	pTVUGT74P4	pTVUGT74P6	pTVUUGT74P4/P6
																					pTV00	x	0.29	1	0.48	1
																					pTVUGT91T1-like		x	0.96	1	1
																					pTVUGT74P4			x	1	1
																					pTVUGT74P6				x	1
																					pTVUUGT74P4/P6					x
Line	pTV00	pTVUGT91T1-like	pTVUGT74P4	pTVUGTP74P6	pTVUGT74P4/P6																Levene P-Value: 0.0532
Nicotianoside III	2658.62	54.79	4759.29	739.513	23.2007																ANOVA Test
Stdev	4154.51	52.1113	3954.07	809.802	8.36472																Holm-Bonferroni Post-Hoc
StdError	2398.61	19.6962	1977.04	362.154	4.18236																	pTV00	pTVUGT91T1-like	pTVUGT74P4	pTVUGT74P6	pTVUUGT74P4/P6
																					pTV00	x	0.685	1	1	0.766
																					pTVUGT91T1-like		x	0.027	1	1
																					pTVUGT74P4			x	0.1	0.056
																					pTVUGT74P6				x	1
																					pTVUUGT74P4/P6					x
Line	pTV00	pTVUGT91T1-like	pTVUGT74P4	pTVUGTP74P6	pTVUGT74P4/P6																Levene P-Value: 0.6717
Nicotianoside IIa	11949.5	14964.7	23435.3	26743.8	31700.5																ANOVA Test
Stdev	8699.51	9121.59	10151.6	17657	10262.7																Holm-Bonferroni Post-Hoc
StdError	5022.66	3447.64	5075.78	7896.47	5131.34																	pTV00	pTVUGT91T1-like	pTVUGT74P4	pTVUGT74P6	pTVUUGT74P4/P6
																					pTV00	x	1	1	0.83	0.38
																					pTVUGT91T1-like		x	1	0.83	0.37
																					pTVUGT74P4			x	1	1
																					pTVUGT74P6				x	1
																					pTVUUGT74P4/P6					x
Line	pTV00	pTVUGT91T1-like	pTVUGT74P4	pTVUGTP74P6	pTVUGT74P4/P6																Levene P-Value: 0.9194
Nicotianoside IIb	59529.2	69284.6	46321	65294.7	134188																ANOVA Test
Stdev	39052.5	38143.1	29166.3	62630.3	51546.7																Holm-Bonferroni Post-Hoc
StdError	22547	14416.7	14583.2	28009.1	25773.3																	pTV00	pTVUGT91T1-like	pTVUGT74P4	pTVUGT74P6	pTVUUGT74P4/P6
																					pTV00	x	1	1	1	0.33
																					pTVUGT91T1-like		x	1	1	0.33
																					pTVUGT74P4			x	1	0.15
																					pTVUGT74P6				x	0.33
																					pTVUUGT74P4/P6					x
Line	pTV00	pTVUGT91T1-like	pTVUGT74P4	pTVUGTP74P6	pTVUGT74P4/P6																Levene P-Value: 0.706
Nicotianoside IIc	8139.66	10074.1	7362.64	11572.4	30359.1																ANOVA Test
Stdev	5512.05	7471.84	3898.51	11951.8	15951.1																Holm-Bonferroni Post-Hoc
StdError	3182.39	2824.09	1949.26	5344.99	7975.57																	pTV00	pTVUGT91T1-like	pTVUGT74P4	pTVUGT74P6	pTVUUGT74P4/P6
																					pTV00	x	1	1	1	0.072
																					pTVUGT91T1-like		x	1	1	0.042
																					pTVUGT74P4			x	1	0.042
																					pTVUGT74P6				x	0.079
																					pTVUUGT74P4/P6					x
Line	pTV00	pTVUGT91T1-like	pTVUGT74P4	pTVUGTP74P6	pTVUGT74P4/P6
Nicotianoside IV	30595.3	35030.2	70804.9	89270.9	183637																Levene P-Value: 0.8737
Stdev	26921.9	35891	32223.4	39064.2	73685.8																ANOVA Test
StdError	15543.4	13565.5	16111.7	17470	36842.9																Holm-Bonferroni Post-Hoc
																						pTV00	pTVUGT91T1-like	pTVUGT74P4	pTVUGT74P6	pTVUUGT74P4/P6
																					pTV00	x	1	0.83972	0.4191	0.00216
																					pTVUGT91T1-like		x	0.83972	0.29459	0.00039
																					pTVUGT74P4			x	1	0.01515
																					pTVUGT74P6				x	0.03439
																					pTVUUGT74P4/P6					x
Line	pTV00	pTVUGT91T1-like	pTVUGT74P4	pTVUGTP74P6	pTVUGT74P4/P6																Levene P-Value: 0.5886
Nicotianoside IXa	18278.2	27367.5	7321.55	11594.8	22126.5																ANOVA Test
Stdev	14300.7	22018.9	4492.1	17565.4	14544.1																Holm-Bonferroni Post-Hoc
StdError	8256.5	8322.35	2246.05	7855.49	7272.06																	pTV00	pTVUGT91T1-like	pTVUGT74P4	pTVUGT74P6	pTVUUGT74P4/P6
																					pTV00	x	1	1	1	1
																					pTVUGT91T1-like		x	0.77	1	1
																					pTVUGT74P4			x	1	1
																					pTVUGT74P6				x	1
																					pTVUUGT74P4/P6					x
Line	pTV00	pTVUGT91T1-like	pTVUGT74P4	pTVUGTP74P6	pTVUGT74P4/P6																Levene P-Value: 0.2112
Nicotianoside IXb	23703.2	32030.6	5899.18	8234.38	18312.4																ANOVA Test
Stdev	18014.5	26400.4	3111.06	12194	12508.5																Holm-Bonferroni Post-Hoc
StdError	10400.7	9978.41	1555.53	5453.31	6254.27																	pTV00	pTVUGT91T1-like	pTVUGT74P4	pTVUGT74P6	pTVUUGT74P4/P6
																					pTV00	x	1	1	1	1
																					pTVUGT91T1-like		x	0.34	0.34	1
																					pTVUGT74P4			x	1	1
																					pTVUGT74P6				x	1
																					pTVUUGT74P4/P6					x
Line	pTV00	pTVUGT91T1-like	pTVUGT74P4	pTVUGTP74P6	pTVUGT74P4/P6																Levene P-Value: 0.3581
Nicotianoside Ia	17491.3	11847.6	11154.2	14176.5	43083.4																ANOVA Test
Stdev	12948.3	8422.98	3656.04	12974.8	28883.7																Holm-Bonferroni Post-Hoc
StdError	7475.69	3183.59	1828.02	5802.48	14441.8																	pTV00	pTVUGT91T1-like	pTVUGT74P4	pTVUGT74P6	pTVUUGT74P4/P6
																					pTV00	x	1	1	1	0.258
																					pTVUGT91T1-like		x	1	1	0.035
																					pTVUGT74P4			x	1	0.064
																					pTVUGT74P6				x	0.077
																					pTVUUGT74P4/P6					x
Line	pTV00	pTVUGT91T1-like	pTVUGT74P4	pTVUGTP74P6	pTVUGT74P4/P6																Levene P-Value: 0.3819
Nicotianoside Ib	16913.9	11005.7	17455.9	17981.6	43924.9																ANOVA Test
Stdev	12526.4	7744.72	4728.93	15049.5	31812.7																Holm-Bonferroni Post-Hoc
StdError	7232.11	2927.23	2364.47	6730.36	15906.4																	pTV00	pTVUGT91T1-like	pTVUGT74P4	pTVUGT74P6	pTVUUGT74P4/P6
																					pTV00	x	1	1	1	0.292
																					pTVUGT91T1-like		x	1	1	0.044
																					pTVUGT74P4			x	1	0.258
																					pTVUGT74P6				x	0.248
																					pTVUUGT74P4/P6					x
Line	pTV00	pTVUGT91T1-like	pTVUGT74P4	pTVUGTP74P6	pTVUGT74P4/P6
Nicotianoside V	66679.2	95522.2	143123	200633	291467																Levene P-Value: 0.361
Stdev	39509.5	83433.9	8719.11	52646.2	75326.5																ANOVA Test
StdError	22810.8	31535	4359.56	23544.1	37663.2																Holm-Bonferroni Post-Hoc
																						pTV00	pTVUGT91T1-like	pTVUGT74P4	pTVUGT74P6	pTVUUGT74P4/P6
																					pTV00	x	0.5868	0.536	0.0704	0.0019
																					pTVUGT91T1-like		x	0.5868	0.0704	0.0011
																					pTVUGT74P4			x	0.5868	0.0326
																					pTVUGT74P6				x	0.2394
																					pTVUUGT74P4/P6					x
Line	pTV00	pTVUGT91T1-like	pTVUGT74P4	pTVUGTP74P6	pTVUGT74P4/P6																Levene P-Value: 0.3422
Nicotianoside Xa	62632.9	103302	24477	28841.1	34766.2																ANOVA Test
Stdev	49078.6	63323	17567.1	38257.9	14812.1																Holm-Bonferroni Post-Hoc
StdError	28335.6	23933.8	8783.56	17109.4	7406.05																	pTV00	pTVUGT91T1-like	pTVUGT74P4	pTVUGT74P6	pTVUUGT74P4/P6
																					pTV00	x	1	1	1	1
																					pTVUGT91T1-like		x	0.11	0.11	0.2
																					pTVUGT74P4			x	1	1
																					pTVUGT74P6				x	1
																					pTVUUGT74P4/P6					x
Line	pTV00	pTVUGT91T1-like	pTVUGT74P4	pTVUGTP74P6	pTVUGT74P4/P6																Levene P-Value: 0.1179
Nicotianoside Xb	9470.52	18457.9	2385.27	3339.7	4249.75																ANOVA Test
Stdev	8550.86	15462.7	1765.21	4836.35	2114.16																Holm-Bonferroni Post-Hoc
StdError	4936.84	5844.34	882.603	2162.88	1057.08																	pTV00	pTVUGT91T1-like	pTVUGT74P4	pTVUGT74P6	pTVUUGT74P4/P6
																					pTV00	x	1	1	1	1
																					pTVUGT91T1-like		x	0.16	0.16	0.25
																					pTVUGT74P4			x	1	1
																					pTVUGT74P6				x	1
																					pTVUUGT74P4/P6					x
Line	pTV00	pTVUGT91T1-like	pTVUGT74P4	pTVUGTP74P6	pTVUGT74P4/P6																Levene P-Value: 0.1083
Nicotianoside Xc	8345.55	19050.2	2426.7	3665.98	4329.08																ANOVA Test
Stdev	7417.26	15237.1	1811.41	5281.76	2003.09																Holm-Bonferroni Post-Hoc
StdError	4282.36	5759.08	905.704	2362.07	1001.54																	pTV00	pTVUGT91T1-like	pTVUGT74P4	pTVUGT74P6	pTVUUGT74P4/P6
																					pTV00	x	0.85	1	1	1
																					pTVUGT91T1-like		x	0.12	0.12	0.19
																					pTVUGT74P4			x	1	1
																					pTVUGT74P6				x	1
																					pTVUUGT74P4/P6					x
Line	pTV00	pTVUGT91T1-like	pTVUGT74P4	pTVUGTP74P6	pTVUGT74P4/P6																Levene P-Value: 0.2572
DTG 956	3661.48	1845.61	4651.7	1812.95	17078.1																ANOVA Test
Stdev	3902.26	1618.87	4971.57	1504.6	16648.3																Holm-Bonferroni Post-Hoc
StdError	2252.97	611.874	2485.79	672.876	8324.14																	pTV00	pTVUGT91T1-like	pTVUGT74P4	pTVUGT74P6	pTVUUGT74P4/P6
																					pTV00	x	1	1	1	0.217
																					pTVUGT91T1-like		x	1	1	0.038
																					pTVUGT74P4			x	1	0.217
																					pTVUGT74P6				x	0.054
																					pTVUUGT74P4/P6					x

### Sheet: Raw
File Name	Line	Line	No	Aglycone	DTG 1042	DTG 1068	DTG 1128a	DTG 1128b	DTG 1214	DTG 572a	DTG 572b	RGHGL	DTG 648	DTG 718	DTG 734a	DTG 734b	DTG 734c	DTG 810	DTG 820	DTG 896a	DTG 896b	DTG 982a	DTG 982b	DTG 982c	DTG 982d	Lyciumoside I	Lyciumoside IV	Nicotianoside III	Nicotianoside IIa	Nicotianoside IIb	Nicotianoside IIc	Nicotianoside IV	Nicotianoside IXa	Nicotianoside IXb	Nicotianoside Ia	Nicotianoside Ib	Nicotianoside V	Nicotianoside Xa	Nicotianoside Xb	Nicotianoside Xc	DTG 956
EV1_GA3_01_27990.d	EV	pTV00	1	564.846	391339	61051	56801.2	738840	124476	515.797	3178.02	602.559	479.161	943.639	0	294.703	411.639	213497	790.136	217408	385157	28073.1	656665	83751.7	113601	185132	176149	74556.3	141244	722715	98879	607567	197108	270361	280434	262007	1.07397e+06	552197	71612.7	61841.7	79347.3
EV4_GA6_01_27993.d	EV	pTV00	1	150.523	258025	196066	42954.1	659813	121357	657.783	1694.68	541.595	353.617	1051.54	643.833	456.138	0	178434	0	363570	577012	63749.5	1.28784e+06	218921	297842	121094	57437.7	2980.36	193552	906189	125656	220339	318087	398184	213884	218738	641411	1149964	189388	166034	27626.6
EV5_GA7_01_27994.d	EV	pTV00	1	318.323	27019.7	53430.3	21892	81499.2	48027.7	35.1836	1467.14	296.161	154.063	474.053	163.988	163.119	431.894	10716.7	0	25051.9	41639.2	17181.8	148361	13726.2	19002.1	9331.93	6770.62	2221.82	23688.9	156971	19655	89951.2	33151.8	42549	30420.2	26670	284999	176825	23114.4	22490.5	2870.52
3126_1_GD5_01_27976.d	pTV3126	pTVUGT91T1-like	2	1594.49	115020	418593	29379.5	442971	101764	1940.17	250.975	740.771	389.023	1513.51	615.066	605.345	477.329	212192	0	468419	702288	101324	1.5819e+06	359904	402562	95154.7	8094.25	271.278	113023	504824	62652.5	88274.4	347129	375952	78994.9	75886.3	406060	1.14915e+06	167063	178382	7359.64
3126_2_GD6_01_27977.d	pTV3126	pTVUGT91T1-like	2	1930.07	585348	251506	150818	1.49636e+06	499810	1215.67	112.975	1254.99	516.16	2881.13	328.428	1034.85	477.368	68275.2	0	240446	305418	54594.2	1.21643e+06	208321	290027	18068.5	31005.6	182.479	298735	1.30391e+06	230206	669256	94536.4	123750	254027	237173	1.70069e+06	689319	85214.3	98390.6	47751.8
3126_4_GD8_01_27979.d	pTV3126	pTVUGT91T1-like	2	2550.67	173205	481053	18738.6	608211	57023.8	7951.74	333.283	494.494	288.524	1232.38	1019.49	1274.55	0	425485	0	882794	1.5013e+06	180257	2.08302e+06	915820	1.21641e+06	264156	9404.25	825.205	124568	522146	59766.3	35207.2	677402	799876	80922	83391.4	149629	1.99301e+06	467262	465093	10306.2
3126_5_GE1_01_27980.d	pTV3126	pTVUGT91T1-like	2	899.974	482223	381086	144251	1.35619e+06	471158	1712.21	217.585	327.039	399.473	2167.75	509.449	836.332	614.923	82514.1	0	302522	469829	75004.2	1.39906e+06	212981	326798	38759.7	22711.1	195.216	250248	1.16316e+06	184779	686246	158393	159151	224182	201249	1.79596e+06	667668	88541.9	91462.2	33685.4
3126_7_GE3_01_27982.d	pTV3126	pTVUGT91T1-like	2	820.86	238645	28999.6	131107	845466	450140	1178.17	318.415	527.841	157.5	3438.78	236.204	512.445	410.544	2422.54	488.021	10949.2	11575.3	15326.5	78339.6	7892.96	10795.2	5482.98	5020.73	1539.7	57866.4	422327	58949.7	831222	11842	10006.9	59316.7	43698.9	2.00196e+06	53088.5	5796.87	6036.33	16415.5
3126_9_GE5_01_27984.d	pTV3126	pTVUGT91T1-like	2	2042.67	57802.2	673630	28992.6	235908	89783.2	2075.14	374.191	590.064	0	347.477	0	637.857	0	89368	0	328443	468492	167790	1.3401e+06	310794	323581	53359.5	3211.6	724.328	65818.5	328106	38527	32176.4	261040	298965	43225.9	41251.4	156339	1150820	183243	196910	3791.93
3126_10_GE6_01_27985.d	pTV3126	pTVUGT91T1-like	2	1411.73	160441	358198	30916.5	577269	96161.4	4637.2	360.387	581.606	183.187	1717.41	852.13	741.299	0	127999	0	450349	721075	82420	1675895	410905	572028	82832.5	8006.33	97.096	137273	605454	70302.4	109730	365385	474442	88666.8	87747.2	475917	1.52806e+06	294934	297238	9881.92
119_1_GA8_01_27963.d	pTV119	pTVUGT74P6	3	135522	135286	41363.4	36332.7	507244	120384	72219.2	6911.17	119235	17696.8	564318	14305.8	189212	17842.8	26455.1	66195.3	49929.5	113708	10747.1	333798	78839.1	45587.7	16285.5	20245.3	54582.4	239402	379138	61253.9	481050	47606.7	38897.3	77262.4	122875	1.43072e+06	174755	16211.9	16334.5	14236.2
119_3_GB2_01_27964.d	pTV119	pTVUGT74P6	3	27477.8	222847	51999.7	60272.5	744088	183242	75783.7	7607.38	15666	3444.53	106128	1973.39	48346	4858.65	24852.5	5950.22	81381	135168	12965.2	470752	68232.9	69654.4	26079.3	24890.4	32931.7	229999	788713	108119	543130	115474	93282.8	150862	161091	1.5225e+06	442421	44258.2	45136.8	16118.6
119_8_GB7_01_27965.d	pTV119	pTVUGT74P6	3	21906	296231	88550.9	63421.4	873360	208844	57998.4	5486.75	111727	18947	511006	9220.42	176872	18551	101349	54975.1	133635	267034	20590.3	631016	190046	125527	44491.2	43943.3	4539.62	358247	580232	101115	624743	106565	76623.9	134281	236579	1.45781e+06	323199	31228.1	31979.4	36116.2
119_9_GB8_01_27966.d	pTV119	pTVUGT74P6	3	49677	278095	32649.4	97660.6	347258	137250	12966.8	1909.63	369503	39674.4	460024	12964.1	90946.4	9126.94	169072	51340	42156.8	123127	23165.2	103785	31275.9	17263.5	67298.6	129885	98317.8	109765	104758	24017.4	1.18327e+06	23216.3	27163.2	83761.8	177693	1.31389e+06	38706.9	3712.56	3617.35	119597
582_1_GC3_01_27968.d	pTV582	pTVUGT74P4	4	40164.9	102055	29202.4	50510.9	369249	150169	22017.8	2209.84	28014.3	3745.39	161369	6578.34	41472	3562.54	21562.2	11146.7	39553.7	70663.3	10354.8	202884	31897.1	28558.9	12039.4	9097.02	20481.5	92688.1	278090	34730	481636	33662.2	29968.1	58872	61331.7	1.36141e+06	120908	12193.3	11119.2	8348.43
582_3_GC5_01_27970.d	pTV582	pTVUGT74P4	4	110384	138891	19283.6	49092.9	537299	177724	37857.2	4521.53	180801	6813.7	762000	16566.1	104228	11226.6	5527.81	96643.1	10078.4	26684.9	10095.3	70985	26694	16388.1	5228.73	9262.97	9569.01	212804	266651	51056	850420	16153	11500.3	70948.2	117042	2.00235e+06	42032	3620.32	5116.36	10348.6
582_4_GC6_01_27971.d	pTV582	pTVUGT74P4	4	141261	75401.4	24705.9	40402.1	328570	135176	11949.9	1398.12	169662	8871.89	780379	22784.8	115603	10000.3	6557.9	112540	10307.5	31371.9	9569.39	73906.8	25690.2	11507.4	3963.66	8075.81	4393.45	151003	154723	31092.8	609960	9805.34	9397.4	52761.9	68667.5	1.68575e+06	23734.5	2240.95	3031.55	5969.73
582_8_GD2_01_27973.d	pTV582	pTVUGT74P4	4	268614	366323	39858.4	85845.4	1.21448e+06	290752	184338	17671.8	220141	26036.7	959510	29153.2	309990	32974.7	21656.8	49738.8	68398.9	116039	9712.78	439997	75581.4	74395	20585.7	20009.4	220.465	345920	937646	151136	1.0501e+06	95917.1	63907.1	168054	232446	2.2461e+06	314298	31593.7	35830	24052.7
582_9_GD3_01_27974.d	pTV582	pTVUGT74P4	4	190807	572721	49043	94110.3	1.58343e+06	311237	306676	33454.5	133042	14597.9	688208	18493.5	186977	17021	76645.9	14352.1	221061	344578	16067.1	956104	153353	180162	118444	42622.7	2311.22	534776	1627625	310607	1.47143e+06	424201	296946	358188	419592	2.73602e+06	941084	117337	128202	41928
119_582_2_GE8_01_27986.d	pTV119_582	pTVUGT74P4/UGT74P6	5	13446.3	983638	30050.8	256100	1960118	683867	26631.6	3389.1	18898.8	1453	100064	186.616	9324.25	338.825	70681	1218.98	96609.4	134014	17549.4	309140	31372.7	52993.9	99239.5	31345	227.486	300448	1.3074e+06	281393	2.06519e+06	173478	123752	347934	343378	3.1279e+06	277699	32026.7	31405.1	110046
119_582_4_BA2_01_27987.d	pTV119_582	pTVUGT74P4/UGT74P6	5	4630.28	1.67618e+06	42556.4	329185	2.35109e+06	689293	8837.84	1554.24	2221.6	0	16815.1	415.625	1728.53	0	367634	0	221046	480714	35644	466819	48001.1	98719.1	435238	115753	252.41	464481	1.98656e+06	515406	2.3854e+06	394741	318037	828721	891212	3.43392e+06	486674	62081.1	63582.3	414859
119_582_5_BA3_01_27988.d	pTV119_582	pTVUGT74P4/UGT74P6	5	50787	514628	340225	287156	1.33038e+06	748795	32226.1	4635.7	60625	8531.99	358065	16976.1	113451	11402.1	70155.9	92498.6	190958	290826	84033.1	874459	117632	174876	15019	12807.7	325.131	229143	725219	128171	750110	50756.1	39619.4	140139	145546	1.80047e+06	173109	17863.3	21547	39871.1
119_582_6_BA4_01_27989.d	pTV119_582	pTVUGT74P4/UGT74P6	5	3933.06	987642	28789.8	302773	1.87781e+06	789155	10651.3	1735.3	1313.19	379.001	10192	768.148	1015.34	1536.46	82332.4	0	93099.6	144907	12479.1	302364	26487	53842.3	198673	40062.8	123.003	273951	1.34835e+06	289395	2.1448e+06	266084	251088	406544	376862	3.29639e+06	453167	58018.7	56628.7	118349

### Sheet: Retention Time
Compound	RT in min
Aglycone	36.3337
DTG 572a	29.3777
DTG 572b	30.3291
RGHGL	27.0884
DTG 718	28.3728
DTG 648	24.8962
DTG 734a	25.3688
DTG 734b	25.7419
DTG 734c	26.0344
DTG 820	26.5012
Lyciumoside I	22.1256
Nicotianoside IXa	23.1256
Nicotianoside IXb	23.2627
Nicotianoside Xa	24.2877
Nicotianoside Xb	24.8027
Nicotianoside Xc	24.9394
DTG 810	19.8242
DTG 896a	20.4376
DTG 896b	20.5782
DTG 982a	20.9217
DTG 982b	21.2397
DTG 982c	21.3771
DTG 982d	21.5446
DTG 1068	21.5911
Lyciumoside IV	21.8546
Nicotianoside Ia	23.021
Nicotianoside Ib	22.7471
Nicotianoside IIa	23.7914
Nicotianoside IIb	24.0058
Nicotianoside IIc	24.4754
Nicotianoside III	21.2765
Nicotianoside IV	22.3741
Nicotianoside V	23.5451
DTG 956	19.6046
DTG 1042	20.2496
DTG 1128a	20.59
DTG 1128b	20.9992
DTG 1214	21.3953
