## Supplemental Data 7 for "Specific decorations of 17-hydroxygeranyllinalool diterpene glycosides solve the autotoxicity problem of chemical defense in *Nicotiana attenuata*"

### Sheet: Phytohormones
Compound	WT	IRugt91t1a	IRugt91t1b	IRugt74p5a	IRugt74p5b	IRugt74p3/p5	IRggpps
GA51	0.47	0.242	0.138	0	0	0	0														Levene P-Value: 0.02022
Stdev	0.210357	0.230803	0.191625	0	0	0	0														Mann-Whitney-Wilcox Pairwise Test
StdError	0.0940744	0.103218	0.0856971	0	0	0	0															WT	IRugt91t1a	IRugt91t1b	IRugt74p5a	IRugt74p5b	IRugt74p3/p5	IRggpps
																					WT	x	0.1719	0.057	0.0151	0.0075	0.0075	0.0075
																					IRugt91t1a		x	0.5038	0.1094	0.072	0.072	0.072
																					IRugt91t1b			x	0.2404	0.1797	0.1797	0.1797
																					IRugt74p5a				x
																					IRugt74p5b					x
																					IRugt74p3/p5						x
																					IRggpps							x
	WT	IRugt91t1a	IRugt91t1b	IRugt74p5a	IRugt74p5b	IRugt74p3/p5	IRggpps
GA20	0	0	0	113.99	53.564	12.86	0														Levene P-Value: 0.003075
Stdev	0	0	0	24.7609	34.54	10.5328	0														Mann-Whitney-Wilcox Pairwise Test
StdError	0	0	0	12.3804	15.4468	4.71041	0															WT	IRugt91t1a	IRugt91t1b	IRugt74p5a	IRugt74p5b	IRugt74p3/p5	IRggpps
																					WT	x			0.0108	0.0075	0.0254
																					IRugt91t1a		x		0.0108	0.0075	0.0254
																					IRugt91t1b			x	0.0108	0.0075	0.0254
																					IRugt74p5a				x	0.0635	0.0159	0.0108
																					IRugt74p5b					x	0.0952	0.0075
																					IRugt74p3/p5						x	0.0254
																					IRggpps							x
	WT	IRugt91t1a	IRugt91t1b	IRugt74p5a	IRugt74p5b	IRugt74p3/p5	IRggpps
GA8	59.072	67.568	61.7	222.445	188.778	89.884	80.922														Levene P-Value: 0.09762
Stdev	12.044	19.5519	6.20212	69.0436	55.6899	59.6022	25.8869														ANOVA Test
StdError	5.38622	8.74389	2.77367	34.5218	24.9053	26.6549	11.577														Holm-Bonferroni Post-Hoc
																						WT	IRugt91t1a	IRugt91t1b	IRugt74p5a	IRugt74p5b	IRugt74p3/p5	IRggpps
																					WT	x	1	1	5.6e-05	0.00055	1	1
																					IRugt91t1a		x	1	0.00012	0.00109	1	1
																					IRugt91t1b			x	6.9e-05	0.00068	1	1
																					IRugt74p5a				x	1	0.00079	0.0004
																					IRugt74p5b					x	0.00913	0.00399
																					IRugt74p3/p5						x	1
																					IRggpps							x
	WT	IRugt91t1a	IRugt91t1b	IRugt74p5a	IRugt74p5b	IRugt74p3/p5	IRggpps
GA3	0.51	2.328	0.21	0.4475	1.202	0.216	2.224														Levene P-Value: 0.4136
Stdev	0.235797	2.98151	0.296985	0.592474	1.59202	0.295855	0.860047														ANOVA Test
StdError	0.105451	1.33337	0.132816	0.296237	0.711972	0.13231	0.384624														Holm-Bonferroni Post-Hoc
																						WT	IRugt91t1a	IRugt91t1b	IRugt74p5a	IRugt74p5b	IRugt74p3/p5	IRggpps
																					WT	x	0.77	1	1	1	1	0.87
																					IRugt91t1a		x	0.45	0.81	1	0.45	1
																					IRugt91t1b			x	1	1	1	0.53
																					IRugt74p5a				x	1	1	0.89
																					IRugt74p5b					x	1	1
																					IRugt74p3/p5						x	0.53
																					IRggpps							x
	WT	IRugt91t1a	IRugt91t1b	IRugt74p5a	IRugt74p5b	IRugt74p3/p5	IRggpps
IAA	26.842	25.208	34.942	13.765	19.162	22.13	90.652														Levene P-Value: 0.7218
Stdev	2.52931	3.02943	26.9144	1.43086	12.9754	19.8739	12.7953														ANOVA Test
StdError	1.13114	1.3548	12.0365	0.715431	5.80276	8.88788	5.72223														Holm-Bonferroni Post-Hoc
																						WT	IRugt91t1a	IRugt91t1b	IRugt74p5a	IRugt74p5b	IRugt74p3/p5	IRggpps
																					WT	x	1	1	1	1	1	4.1e-06
																					IRugt91t1a		x	1	1	1	1	2.8e-06
																					IRugt91t1b			x	0.62	1	1	3.6e-05
																					IRugt74p5a				x	1	1	4.9e-07
																					IRugt74p5b					x	1	6.1e-07
																					IRugt74p3/p5						x	1.3e-06
																					IRggpps							x
	WT	IRugt91t1a	IRugt91t1b	IRugt74p5a	IRugt74p5b	IRugt74p3/p5	IRggpps														Levene P-Value: 7.509e-07
COOH-JA-Ile	0	0	0	30.25	9.98	8.23	0														Mann-Whitney-Wilcox Pairwise Test
Stdev	0	0	0	16.0597	6.0915	8.91601	0															WT	IRugt91t1a	IRugt91t1b	IRugt74p5a	IRugt74p5b	IRugt74p3/p5	IRggpps
StdError	0	0	0	8.02987	2.7242	3.98736	0														WT	x			0.011	0.025	0.072
																					IRugt91t1a		x		0.011	0.025	0.072
																					IRugt91t1b			x	0.011	0.025	0.072
																					IRugt74p5a				x	0.016	0.065	0.011
																					IRugt74p5b					x	0.672	0.025
																					IRugt74p3/p5						x	0.072
																					IRggpps							x
	WT	IRugt91t1a	IRugt91t1b	IRugt74p5a	IRugt74p5b	IRugt74p3/p5	IRggpps
OH-JA-Ile	6.95	8.97	11.232	11.6325	1.83	4.484	10.944														Levene P-Value: 0.7776
Stdev	1.83227	2.80945	1.68155	4.53087	4.092	3.02173	2.84871														ANOVA Test
StdError	0.819414	1.25642	0.752013	2.26543	1.83	1.35136	1.27398														Holm-Bonferroni Post-Hoc
																						WT	IRugt91t1a	IRugt91t1b	IRugt74p5a	IRugt74p5b	IRugt74p3/p5	IRggpps
																					WT	x	1	0.39514	0.37158	0.19044	1	0.49208
																					IRugt91t1a		x	1	1	0.01837	0.37136	1
																					IRugt91t1b			x	1	0.00096	0.02926	1
																					IRugt74p5a				x	0.00114	0.02926	1
																					IRugt74p5b					x	1	0.0013
																					IRugt74p3/p5						x	0.03772
																					IRggpps							x
	WT	IRugt91t1a	IRugt91t1b	IRugt74p5a	IRugt74p5b	IRugt74p3/p5	IRggpps
OH-JA	0	0	0	138.178	45.05	24.396	0														Levene P-Value: 5.832e-06
Stdev	0	0	0	69.258	6.45676	35.8911	0														Mann-Whitney-Wilcox Pairwise Test
StdError	0	0	0	34.629	2.88755	16.051	0															WT	IRugt91t1a	IRugt91t1b	IRugt74p5a	IRugt74p5b	IRugt74p3/p5	IRggpps
																					WT	x			0.0108	0.0075	0.1797
																					IRugt91t1a		x		0.0108	0.0075	0.1797
																					IRugt91t1b			x	0.0108	0.0075	0.1797
																					IRugt74p5a				x	0.0159	0.0342	0.0108
																					IRugt74p5b					x	0.2045	0.0075
																					IRugt74p3/p5						x	0.1797
																					IRggpps							x
	WT	IRugt91t1a	IRugt91t1b	IRugt74p5a	IRugt74p5b	IRugt74p3/p5	IRggpps
JA-Ile	0.366	0	0	17.9525	11.194	8.878	1.254														Levene P-Value: 0.1008
Stdev	0.818401	0	0	2.01215	6.68518	10.7968	1.71871														ANOVA Test
StdError	0.366	0	0	1.00608	2.9897	4.82849	0.768633														Holm-Bonferroni Post-Hoc
																						WT	IRugt91t1a	IRugt91t1b	IRugt74p5a	IRugt74p5b	IRugt74p3/p5	IRggpps
																					WT	x	1	1	0.00029	0.02913	0.12637	1
																					IRugt91t1a		x	1	0.00024	0.0245	0.11713	1
																					IRugt91t1b			x	0.00024	0.0245	0.11713	1
																					IRugt74p5a				x	0.42731	0.12637	0.00056
																					IRugt74p5b					x	1	0.05537
																					IRugt74p3/p5						x	0.20417
																					IRggpps							x
	WT	IRugt91t1a	IRugt91t1b	IRugt74p5a	IRugt74p5b	IRugt74p3/p5	IRggpps
JA	0	0	0	47.2475	0	7.122	0														Levene P-Value: 0.2564
Stdev	0	0	0	9.08967	0	15.9253	0														ANOVA Test
StdError	0	0	0	4.54484	0	7.122	0														Holm-Bonferroni Post-Hoc
																						WT	IRugt91t1a	IRugt91t1b	IRugt74p5a	IRugt74p5b	IRugt74p3/p5	IRggpps
																					WT	x	1	1	1.6e-09	1	1	1
																					IRugt91t1a		x	1	1.6e-09	1	1	1
																					IRugt91t1b			x	1.6e-09	1	1	1
																					IRugt74p5a				x	1.6e-09	3.7e-08	1.6e-09
																					IRugt74p5b					x	1	1
																					IRugt74p3/p5						x	1
																					IRggpps							x
	WT	IRugt91t1a	IRugt91t1b	IRugt74p5a	IRugt74p5b	IRugt74p3/p5	IRggpps
SA_corrected	410.596	347.29	355.282	1364.14	636.37	1124.82	893.73														Levene P-Value: 0.4456
Stdev	115.502	39.852	36.4034	383.062	94.552	1423.17	210.998														ANOVA Test
StdError	51.654	17.8223	16.2801	191.531	42.2849	636.463	94.3613														Holm-Bonferroni Post-Hoc
																						WT	IRugt91t1a	IRugt91t1b	IRugt74p5a	IRugt74p5b	IRugt74p3/p5	IRggpps
																					WT	x	1	1	0.37	1	0.94	1
																					IRugt91t1a		x	1	0.28	1	0.73	1
					3.32234	1.54987	2.73949														IRugt91t1b			x	0.28	1	0.73	1
																					IRugt74p5a				x	1	1	1
																					IRugt74p5b					x	1	1
																					IRugt74p3/p5						x	1
																					IRggpps							x
	WT	IRugt91t1a	IRugt91t1b	IRugt74p5a	IRugt74p5b	IRugt74p3/p5	IRggpps
ABA	1262.1	1221.79	1248.98	1413.84	1379.01	1390.21	682.476														Levene P-Value: 0.3979
Stdev	169.793	171.62	71.2661	90.4022	149.352	111.738	52.4451														ANOVA Test
StdError	75.9339	76.7508	31.8712	45.2011	66.7921	49.9706	23.4542														Holm-Bonferroni Post-Hoc
																						WT	IRugt91t1a	IRugt91t1b	IRugt74p5a	IRugt74p5b	IRugt74p3/p5	IRggpps
																					WT	x	1	1	0.92	1	1	1.4e-06
																					IRugt91t1a		x	1	0.47	0.76	0.61	4.6e-06
																					IRugt91t1b			x	0.76	1	0.92	2e-06
																					IRugt74p5a				x	1	1	5.4e-08
																					IRugt74p5b					x	1	4.6e-08
																					IRugt74p3/p5						x	3.5e-08
																					IRggpps							x
	WT	IRugt91t1a	IRugt91t1b	IRugt74p5a	IRugt74p5b	IRugt74p3/p5	IRggpps
IP	0.064	0.07	0.106	0.22	0.196	0.102	0.134
Stdev	0.0167332	0.0234521	0.0230217	0.0483046	0.0477493	0.0342053	0.0517687														Levene P-Value: 0.7431
StdError	0.00748331	0.0104881	0.0102956	0.0241523	0.0213542	0.0152971	0.0231517														ANOVA Test
																					Holm-Bonferroni Post-Hoc
																						WT	IRugt91t1a	IRugt91t1b	IRugt74p5a	IRugt74p5b	IRugt74p3/p5	IRggpps
																					WT	x	1	0.7549	2.1e-05	0.0001	0.9281	0.0704
																					IRugt91t1a		x	0.949	3.8e-05	0.0002	1	0.1197
																					IRugt91t1b			x	0.0015	0.0093	1	1
																					IRugt74p5a				x	1	0.001	0.0232
																					IRugt74p5b					x	0.0063	0.1331
																					IRugt74p3/p5						x	1
																					IRggpps							x
	WT	IRugt91t1a	IRugt91t1b	IRugt74p5a	IRugt74p5b	IRugt74p3/p5	IRggpps
IPR	0.928	1.094	1.32	1.5825	1.682	1.424	1.64														Levene P-Value: 0.1568
Stdev	0.191364	0.278711	0.225389	0.205649	0.422339	0.722551	0.673721														ANOVA Test
StdError	0.0855804	0.124643	0.100797	0.102825	0.188876	0.323135	0.301297														Holm-Bonferroni Post-Hoc
																						WT	IRugt91t1a	IRugt91t1b	IRugt74p5a	IRugt74p5b	IRugt74p3/p5	IRggpps
																					WT	x	1	1	0.72	0.27	1	0.36
																					IRugt91t1a		x	1	1	0.85	1	1
																					IRugt91t1b			x	1	1	1	1
																					IRugt74p5a				x	1	1	1
																					IRugt74p5b					x	1	1
																					IRugt74p3/p5						x	1
																					IRggpps							x
	WT	IRugt91t1a	IRugt91t1b	IRugt74p5a	IRugt74p5b	IRugt74p3/p5	IRggpps
tZ	0.344	0.26	0.376	0.205	0.262	0.228	0.258														Levene P-Value: 0.2499
Stdev	0.153395	0.0406202	0.091815	0.0191485	0.0601664	0.0931128	0.088713														ANOVA Test
StdError	0.0686003	0.0181659	0.0410609	0.00957427	0.0269072	0.0416413	0.0396737														Holm-Bonferroni Post-Hoc
																						WT	IRugt91t1a	IRugt91t1b	IRugt74p5a	IRugt74p5b	IRugt74p3/p5	IRggpps
																					WT	x	1	1	0.54	1	0.85	1
																					IRugt91t1a		x	0.85	1	1	1	1
																					IRugt91t1b			x	0.17	0.85	0.29	0.84
																					IRugt74p5a				x	1	1	1
																					IRugt74p5b					x	1	1
																					IRugt74p3/p5						x	1
																					IRggpps							x
	WT	IRugt91t1a	IRugt91t1b	IRugt74p5a	IRugt74p5b	IRugt74p3/p5	IRggpps
tZR	0.502	0.346	0.424	0	0.146	0.142	0.352														Levene P-Value: 0.5703
Stdev	0.30581	0.11887	0.115022	0	0.202435	0.182401	0.275627														ANOVA Test
StdError	0.136763	0.0531601	0.0514393	0	0.0905318	0.0815721	0.123264														Holm-Bonferroni Post-Hoc
																						WT	IRugt91t1a	IRugt91t1b	IRugt74p5a	IRugt74p5b	IRugt74p3/p5	IRggpps
																					WT	x	1	1	0.019	0.164	0.161	1
																					IRugt91t1a		x	1	0.254	1	1	1
																					IRugt91t1b			x	0.079	0.52	0.52	1
																					IRugt74p5a				x	1	1	0.243
																					IRugt74p5b					x	1	1
																					IRugt74p3/p5						x	1
																					IRggpps							x
	WT	IRugt91t1a	IRugt91t1b	IRugt74p5a	IRugt74p5b	IRugt74p3/p5	IRggpps
cZ	0.164	0.174	0.208	0.2925	0.216	0.192	0.564														Levene P-Value: 0.02644
Stdev	0.0181659	0.0260768	0.0083666	0.0767572	0.0240832	0.0192354	0.0622896														Mann-Whitney-Wilcox Pairwise Test
StdError	0.00812404	0.0116619	0.00374166	0.0383786	0.0107703	0.00860233	0.0278568															WT	IRugt91t1a	IRugt91t1b	IRugt74p5a	IRugt74p5b	IRugt74p3/p5	IRggpps
																					WT	x	0.7373	0.0114	0.0195	0.0157	0.0578	0.0119
																					IRugt91t1a		x	0.1094	0.0342	0.057	0.1363	0.0112
																					IRugt91t1b			x	0.0606	0.8304	0.1666	0.0117
																					IRugt74p5a				x	0.0851	0.0317	0.0159
																					IRugt74p5b					x	0.1412	0.0079
																					IRugt74p3/p5						x	0.0079
																					IRggpps							x
	WT	IRugt91t1a	IRugt91t1b	IRugt74p5a	IRugt74p5b	IRugt74p3/p5	IRggpps
cZR	0.742	0.71	0.64	0.255	0.29	0.94	4.544														Levene P-Value: 0.1068
Stdev	0.190447	0.119791	0.0992472	0.279821	0.165378	1.10148	1.49185														ANOVA Test
StdError	0.0851704	0.0535724	0.0443847	0.139911	0.0739594	0.492595	0.667178														Holm-Bonferroni Post-Hoc
																						WT	IRugt91t1a	IRugt91t1b	IRugt74p5a	IRugt74p5b	IRugt74p3/p5	IRggpps
																					WT	x	1	1	1	1	1	1.3e-07
																					IRugt91t1a		x	1	1	1	1	1.1e-07
																					IRugt91t1b			x	1	1	1	8.4e-08
																					IRugt74p5a				x	1	1	4.4e-08
																					IRugt74p5b					x	1	1.6e-08
																					IRugt74p3/p5						x	3.3e-07
																					IRggpps							x
	WT	IRugt91t1a	IRugt91t1b	IRugt74p5a	IRugt74p5b	IRugt74p3/p5	IRggpps
DHZ	0.026	0	0	0	0	0.01	0.138														Levene P-Value: 0.04077
Stdev	0.0240832	0	0	0	0	0.0223607	0.0521536														Mann-Whitney-Wilcox Pairwise Test
StdError	0.0107703	0	0	0	0	0.01	0.0233238															WT	IRugt91t1a	IRugt91t1b	IRugt74p5a	IRugt74p5b	IRugt74p3/p5	IRggpps
																					WT	x	0.0707	0.0707	0.1073	0.0707	0.4065	0.0114
																					IRugt91t1a		x	-	-	-	0.4237	0.0073
																					IRugt91t1b			x	-	-	0.4237	0.0073
																					IRugt74p5a				x	-	0.5023	0.0146
																					IRugt74p5b					x	0.4237	0.0073
																					IRugt74p3/p5						x	0.0095
																					IRggpps							x
	WT	IRugt91t1a	IRugt91t1b	IRugt74p5a	IRugt74p5b	IRugt74p3/p5	IRggpps
DHZR	0.012	0.004	0.01	0	0	0	0.288														Levene P-Value: 0.07593
Stdev	0.0130384	0.00547723	0.00707107	0	0	0	0.0438178														ANOVA Test
StdError	0.00583095	0.00244949	0.00316228	0	0	0	0.0195959														Holm-Bonferroni Post-Hoc
																						WT	IRugt91t1a	IRugt91t1b	IRugt74p5a	IRugt74p5b	IRugt74p3/p5	IRggpps
																					WT	x	1	1	1	1	1	2e-16
																					IRugt91t1a		x	1	1	1	1	2e-16
																					IRugt91t1b			x	1	1	1	2e-16
																					IRugt74p5a				x	1	1	2e-16
																					IRugt74p5b					x	1	2e-16
																					IRugt74p3/p5						x	2e-16
																					IRggpps							x
	WT	IRugt91t1a	IRugt91t1b	IRugt74p5a	IRugt74p5b	IRugt74p3/p5	IRggpps
cZOG	2.85	2.676	4.05	1.18	2.042	2.042	6.424														Levene P-Value: 0.5707
Stdev	0.730514	0.234158	0.677495	1.10402	1.3406	0.623193	1.69677														ANOVA Test
StdError	0.326696	0.104719	0.302985	0.552011	0.599536	0.278701	0.758819														Holm-Bonferroni Post-Hoc
																						WT	IRugt91t1a	IRugt91t1b	IRugt74p5a	IRugt74p5b	IRugt74p3/p5	IRggpps
																					WT	x	1	0.66472	0.25837	1	1	0.00012
																					IRugt91t1a		x	0.42494	0.41444	1	1	6.3e-05
																					IRugt91t1b			x	0.00424	0.06104	0.06104	0.01542
																					IRugt74p5a				x	1	1	6.4e-07
																					IRugt74p5b					x	1	5.4e-06
																					IRugt74p3/p5						x	5.4e-06
																					IRggpps							x
	WT	IRugt91t1a	IRugt91t1b	IRugt74p5a	IRugt74p5b	IRugt74p3/p5	IRggpps
cZROG	8.416	5.444	8.606	3.3	1.432	0.98	7.418														Levene P-Value: 0.1167
Stdev	3.40634	1.00056	1.52924	2.32942	0.391369	0.714248	1.14923														ANOVA Test
StdError	1.52336	0.447466	0.683898	1.16471	0.175026	0.319421	0.513949														Holm-Bonferroni Post-Hoc
																						WT	IRugt91t1a	IRugt91t1b	IRugt74p5a	IRugt74p5b	IRugt74p3/p5	IRggpps
																					WT	x	0.11568	1	0.00262	1.9e-05	7.5e-06	1
																					IRugt91t1a		x	0.08581	0.56768	0.01527	0.00572	0.56768
																					IRugt91t1b			x	0.00182	1.3e-05	5.1e-06	1
																					IRugt74p5a				x	0.63005	0.48223	0.01889
																					IRugt74p5b					x	1	0.00018
																					IRugt74p3/p5						x	6.6e-05
																					IRggpps							x
	WT	IRugt91t1a	IRugt91t1b	IRugt74p5a	IRugt74p5b	IRugt74p3/p5	IRggpps
DHZROG	0.178	0.062	0.37	4.2825	2.49	1.416	0.868														Levene P-Value: 0.1167
Stdev	0.123572	0.138636	0.252883	6.79906	5.56781	1.93998	0.463649														ANOVA Test
StdError	0.055263	0.062	0.113093	3.39953	2.49	0.867586	0.20735														Holm-Bonferroni Post-Hoc
																						WT	IRugt91t1a	IRugt91t1b	IRugt74p5a	IRugt74p5b	IRugt74p3/p5	IRggpps
																					WT	x	1	1	1	1	1	1
																					IRugt91t1a		x	1	1	1	1	1
																					IRugt91t1b			x	1	1	1	1
																					IRugt74p5a				x	1	1	1
																					IRugt74p5b					x	1	1
																					IRugt74p3/p5						x	1
																					IRggpps							x
	WT	IRugt91t1a	IRugt91t1b	IRugt74p5a	IRugt74p5b	IRugt74p3/p5	IRggpps
tZ7G	5.894	6.53	6.01	7.1875	6.992	8.516	8.764														Levene P-Value: 0.1572
Stdev	0.912869	0.719479	0.47786	2.01695	0.721124	1.60926	1.95263														ANOVA Test
StdError	0.408247	0.321761	0.213705	1.00848	0.322497	0.719685	0.873245														Holm-Bonferroni Post-Hoc
																						WT	IRugt91t1a	IRugt91t1b	IRugt74p5a	IRugt74p5b	IRugt74p3/p5	IRggpps
																					WT	x	1	1	1	1	0.072	0.037
																					IRugt91t1a		x	1	1	1	0.377	0.201
																					IRugt91t1b			x	1	1	0.096	0.051
																					IRugt74p5a				x	1	1	1
																					IRugt74p5b					x	1	0.621
																					IRugt74p3/p5						x	1
																					IRggpps							x
	WT	IRugt91t1a	IRugt91t1b	IRugt74p5a	IRugt74p5b	IRugt74p3/p5	IRggpps
cZ7G	18.362	18.844	20.616	28.3825	34.818	28.416	39.166														Levene P-Value: 0.2833
Stdev	1.8902	1.32387	2.43069	4.54039	2.17508	5.78368	5.14369														ANOVA Test
StdError	0.845325	0.592052	1.08704	2.2702	0.972725	2.58654	2.30033														Holm-Bonferroni Post-Hoc
																						WT	IRugt91t1a	IRugt91t1b	IRugt74p5a	IRugt74p5b	IRugt74p3/p5	IRggpps
																					WT	x	1	1	0.0041	2.4e-06	0.0024	3.1e-08
																					IRugt91t1a		x	1	0.0063	3.8e-06	0.0039	4.8e-08
																					IRugt91t1b			x	0.0319	2.6e-05	0.0214	2.7e-07
																					IRugt74p5a				x	0.088	1	0.0023
																					IRugt74p5b					x	0.0732	0.3626
																					IRugt74p3/p5						x	0.0013
																					IRggpps							x
	WT	IRugt91t1a	IRugt91t1b	IRugt74p5a	IRugt74p5b	IRugt74p3/p5	IRggpps
DHZ7G	32.158	29.712	35.086	35.8725	32.39	44.596	101.552														Levene P-Value: 0.3308
Stdev	6.94601	2.58584	2.80998	4.73799	3.98747	14.134	29.7181														ANOVA Test
StdError	3.10635	1.15642	1.25666	2.369	1.78325	6.32093	13.2903														Holm-Bonferroni Post-Hoc
																						WT	IRugt91t1a	IRugt91t1b	IRugt74p5a	IRugt74p5b	IRugt74p3/p5	IRggpps
																					WT	x	1	1	1	1	1	1.3e-07
																					IRugt91t1a		x	1	1	1	1	6.9e-08
																					IRugt91t1b			x	1	1	1	2.7e-07
																					IRugt74p5a				x	1	1	9.7e-07
																					IRugt74p5b					x	1	1.3e-07
																					IRugt74p3/p5						x	4.1e-06
																					IRggpps							x

### Sheet: Raw
No	Line	IAA	GA3	GA8	GA20	GA51	ABA	Salicylic acid	JA	JA-Ile	OH-JA	OH-JA-Ile	COOH-JA-Ile	IP	IPR	tZ	tZR	cZ	cZR	DHZ	DHZR	cZOG	cZROG	DHZROG	tZ7G	cZ7G	DHZ7G
WT	WT	24.4186	0.329667	38.365	0	0.720183	1060.94	428.875	0	0	0	9.59709	0	0.0678688	1.25004	0.570393	1.0182	0.144501	0.741316	0.0541609	0.0334201	2.12078	4.39596	0.127462	5.17484	15.0962	21.9116
WT	WT	29.9639	0.287619	69.3198	0	0.183572	1174.16	356.503	0	0	0	7.64368	0	0.0864242	0.842873	0.402186	0.364176	0.172711	0.621976	0	0	4.06256	13.7557	0.334821	4.7286	19.5935	27.9373
WT	WT	25.2615	0.653755	59.9728	0	0.505399	1519.24	304.825	0	0	0	4.81562	0	0.0482569	0.831931	0.183657	0.25807	0.156202	0.671416	0	0	2.80576	8.76911	0	6.11593	18.8061	36.4769
WT	WT	25.3954	0.849726	63.5555	0	0.349733	1262.43	601.578	0	1.82605	0	6.92133	0	0.053698	0.946551	0.336102	0.534923	0.163793	1.07321	0.0355306	0.0203097	2.49173	7.26589	0.243957	6.61966	18.5725	37.0839
WT	WT	29.1652	0.429067	64.1385	0	0.588076	1293.71	361.207	0	0	0	5.77366	0	0.0584918	0.765023	0.229055	0.33755	0.194295	0.612013	0.0377256	0.014571	2.76889	7.88135	0.186457	6.83109	19.7352	37.3799
538_05	IRugt91T1a	22.2847	2.24791	49.4342	0	0.369166	1132.68	364.316	0	0	0	8.13375	0	0.0462477	1.21238	0.278112	0.460488	0.158442	0.818708	0	0	2.36404	4.34317	0	7.07158	18.4972	29.4686
538_05	IRugt91T1a	22.9927	7.5122	65.1195	0	0	1200.3	330.397	0	0	0	9.47235	0	0.103989	1.49559	0.284358	0.330736	0.219353	0.72642	0	0.00976874	2.93572	6.18933	0.305079	5.73208	20.5049	30.9283
538_05	IRugt91T1a	25.322	0.721584	59.5126	0	0.328242	1381.32	330.65	0	0	0	11.8496	0	0.048693	1.08263	0.260746	0.399983	0.156138	0.78134	0	0.0104198	2.67236	6.24716	0	7.46561	18.1624	31.6184
538_05	IRugt91T1a	25.4286	0.607164	62.9293	0	0.509196	1400.74	303.749	0	0	0	4.61463	0	0.0853717	0.797875	0.189699	0.152448	0.162328	0.514937	0	0	2.86353	6.08416	0	6.08327	19.848	31.2199
538_05	IRugt91T1a	30.0158	0.547153	100.854	0	0	993.889	407.329	0	0	0	10.793	0	0.0582749	0.882162	0.28925	0.392454	0.166153	0.70913	0	0	2.54679	4.36229	0	6.29609	17.2131	25.3199
538_09	IRugt91T1b	22.131	0.422076	65.9238	0	0.298448	1282.51	357.749	0	0	0	11.2846	0	0.102623	1.56763	0.342387	0.480273	0.222198	0.806957	0	0.0123118	3.28399	6.31665	0	6.18408	20.5499	40.0423
538_09	IRugt91T1b	24.4676	0	62.8434	0	0	1275.62	330.358	0	0	0	13.7277	0	0.131243	1.43103	0.495266	0.491419	0.205138	0.616765	0	0.0125675	5.02469	10.3022	0.513255	5.98842	20.5972	34.618
538_09	IRugt91T1b	82.9896	0	54.8488	0	0	1121.68	313.903	0	0	0	11.7529	0	0.107999	1.38513	0.429092	0.476028	0.196585	0.618719	0	0.0158603	4.2606	9.53908	0.632511	6.64916	24.2019	33.3513
538_09	IRugt91T1b	24.6166	0.626374	55.8551	0	0	1286.02	408.694	0	0	0	9.93404	0	0.0732528	0.980806	0.352596	0.450768	0.198827	0.599374	0	0.0146655	3.54517	8.03442	0.228621	5.90265	17.3367	33.6032
538_09	IRugt91T1b	20.5006	0	69.0311	0	0.389549	1279.05	365.705	0	0	0	9.47358	0	0.118489	1.23048	0.264506	0.2218	0.21039	0.554224	0	0	4.14234	8.84348	0.47939	5.33062	20.3919	33.8151
544_09b	IRugt74p5b	14.7951	0	219.81	128.078	0	1431.68	1492.35	56.6485	20.8041	84.0468	8.78097	16.1875	0.264091	1.45593	0.183253	0	0.391185	0	0	0	1.21023	5.55578	0	5.61648	24.7148	29.6818
544_09b	IRugt74p5b	13.9497	0	175.298	77.5192	0	1304.97	1521.24	51.8061	17.4869	209.176	12.9848	39.2859	0.1477	1.48225	0.220606	0	0.206176	0.143589	0	0	0.862555	1.47733	14.2847	9.70545	30.5884	39.1135
544_09b	IRugt74p5b	14.6216	1.25021	320.935	130.671	0	1395.31	798.166	35.7269	17.4587	73.7212	7.36116	17.2409	0.23119	1.50232	0.22355	0	0.305316	0.648301	0	0	0	5.04509	0	5.50353	24.5121	34.6914
544_09b	IRugt74p5b	11.6933	0.539681	173.738	119.691	0	1523.4	1644.8	44.8021	16.0551	185.755	17.4086	48.2761	0.241936	1.8875	0.195181	0	0.255769	0.230226	0	0	2.65055	1.11083	2.84559	7.92028	33.724	40.0139
544_11a	IRugt74p5a	16.088	3.85937	157.507	40.3819	0	1592.85	697.086	0	4.88242	46.0735	0	9.2232	0.192611	1.53748	0.178825	0	0.233779	0.153858	0	0	2.29497	1.08296	0	7.55145	33.7501	30.5114
544_11a	IRugt74p5a	12.0704	0	216.391	88.4774	0	1314.82	542.241	0	8.22431	48.0025	9.1513	12.7736	0.273002	2.42792	0.320251	0	0.249255	0.293017	0	0	3.71955	1.37798	0	7.5708	37.3213	39.3499
544_11a	IRugt74p5a	13.8493	0.798134	195.655	48.5191	0	1270.58	540.324	0	21.9591	35.607	0	0	0.154846	1.46531	0.280035	0.32089	0.213392	0.564443	0	0	2.36153	1.95042	0	5.83402	32.2716	30.2766
544_11a	IRugt74p5a	11.6368	1.35032	260.005	85.3128	0	1242.7	754.049	0	7.9012	52.9337	0	16.0594	0.207067	1.41428	0.311153	0.414591	0.19786	0.159239	0	0	0	1.04535	0	7.21429	36.8599	29.7319
544_11a	IRugt74p5a	42.1618	0	114.324	5.13277	0	1474.08	648.152	0	13.0112	42.638	0	11.8473	0.158838	1.55725	0.215258	0	0.191849	0.294325	0	0	1.83866	1.70041	12.4451	6.7981	33.8871	32.0806
076_07	IRugt74p3/ugt74p5	15.857	0.553447	161.249	17.3643	0	1518.06	378.419	0	14.4578	0	0	7.77674	0.0942419	1.05457	0.314065	0.20704	0.16694	0.316694	0.0510056	0	2.43318	0.816753	0	9.9735	33.9986	47.3139
076_07	IRugt74p3/ugt74p5	10.7489	0	78.0314	7.21849	0	1250.46	708.695	35.6127	25.3083	79.5483	7.29205	21.1236	0.112791	1.60722	0.162004	0	0.17998	0.276164	0	0	2.39669	1.63759	3.45145	7.20064	32.6103	32.368
076_07	IRugt74p3/ugt74p5	57.5317	0	90.3117	11.8453	0	1459.33	3659.96	0	2.21476	0	4.05354	0	0.139148	2.44854	0.271992	0.432336	0.221687	0.545292	0	0	2.49241	1.80572	3.62958	6.51126	29.2317	30.055
076_07	IRugt74p3/ugt74p5	13.6928	0.525382	119.829	27.869	0	1299.75	473.78	0	0	42.4333	7.29039	12.253	0.0458534	0.501607	0.103065	0.0663492	0.198275	0.661799	0	0	1.86664	0.26272	0	10.0615	19.3564	65.0398
076_07	IRugt74p3/ugt74p5	12.8164	0	0	0	0	1423.45	403.264	0	2.41234	0	3.79402	0	0.122569	1.50582	0.297056	0	0.192013	2.88742	0	0	1.01626	0.368615	0	8.84387	26.8774	48.1986
GGPPS	IRggpps	83.4679	1.38827	71.6297	0	0	711.911	920.065	0	3.23725	0	10.0938	0	0.0893482	1.15142	0.277153	0.410254	0.632408	4.44201	0.135125	0.318077	6.5375	6.81584	0.882356	7.01216	37.9768	89.9854
GGPPS	IRggpps	88.4619	3.44681	123.288	0	0	643.452	838.626	0	0	0	8.68332	0	0.0992053	0.881815	0.16712	0	0.546403	6.99559	0.0823825	0.240776	5.2594	7.06907	0.73122	7.67273	33.6136	96.5604
GGPPS	IRggpps	74.4311	2.69815	86.4739	0	0	684.327	1243.93	0	0	0	12.4429	0	0.135626	2.2105	0.226061	0.376112	0.558946	3.40949	0.139066	0.322147	5.89447	7.00033	0.384147	8.34271	37.8447	88.4231
GGPPS	IRggpps	105.417	2.065	58.2612	0	0	620.851	727.864	0	3.02805	0	8.36414	0	0.118566	1.51341	0.212254	0.223296	0.469649	3.2938	0.109655	0.240006	5.14253	6.74422	0.718031	8.7506	38.7678	79.2352
GGPPS	IRggpps	101.476	1.50778	64.9576	0	0	751.839	738.167	0	0	0	15.1498	0	0.222392	2.45069	0.397233	0.749718	0.60856	4.57581	0.221671	0.318263	9.28574	9.46229	1.62558	12.0495	47.6264	153.549
