## Supplemental Data 8 for "Specific decorations of 17-hydroxygeranyllinalool diterpene glycosides solve the autotoxicity problem of chemical defense in *Nicotiana attenuata*"

### Sheet: Performance Assay
Supplemental Data 8 - Statistical analysis of the performance assay
Levene P-Value: 0.16
ANOVA Test
Holm-Bonferroni Post-Hoc
4 days	IRugt74p3/p5	IRugt91t1a	IRggpps	IRugt74p5a	IRugt74p5b
WT	0.209	0.366	1	0.017	0.017
IRugt74p3/p5	x	1	0.558	1	1
IRugt91t1a		x	0.84	1	1
IRggpps			x	0.067	0.067
IRugt74p5a				x	1
IRugt74p5b					x
Levene P-Value: 0.009196
Mann-Whitney-Wilcox Pairwise Test
6 days	IRugt74p3/p5	IRugt91t1a	IRggpps	IRugt74p5a	IRugt74p5b
WT	0.0054	0.4912	0.0051	0.1323	0.0063
IRugt74p3/p5	x	0.0716	6.8e-07	0.1749	0.9689
IRugt91t1a		x	0.0016	0.4413	0.0905
IRggpps			x	1.3e-05	7.2e-07
IRugt74p5a				x	0.2033
IRugt74p5b					x
Levene P-Value: 1.225e-06
Mann-Whitney-Wilcox Pairwise Test
8 days	IRugt74p3/p5	IRugt91t1a	IRggpps	IRugt74p5a	IRugt74p5b
WT	0.01113	0.13206	0.00382	0.09741	0.01509
IRugt74p3/p5	x	0.60591	4.7e-07	0.26354	0.89372
IRugt91t1a		x	0.00022	0.89947	0.50266
IRggpps			x	3.1e-05	7.9e-06
IRugt74p5a				x	0.37815
IRugt74p5b					x
Levene P-Value: 0.0007221
Mann-Whitney-Wilcox Pairwise Test
10 days	IRugt74p3/p5	IRugt91t1a	IRggpps	IRugt74p5a	IRugt74p5b
WT	0.001	0.3515	0.0014	0.0281	0.0345
IRugt74p3/p5	x	0.0032	2.4e-08	0.0788	0.1614
IRugt91t1a		x	4.5e-06	0.1607	0.1204
IRggpps			x	5.2e-07	1.4e-07
IRugt74p5a				x	0.8548
IRugt74p5b					x
Levene P-Value: 0.01365
Mann-Whitney-Wilcox Pairwise Test
12 days	IRugt74p3/p5	IRugt91t1a	IRggpps	IRugt74p5a	IRugt74p5b
WT	0.0012	0.3213	4.9e-06	0.0138	0.0019
IRugt74p3/p5	x	0.0129	1.9e-08	0.0534	0.8579
IRugt91t1a		x	7.9e-07	0.1997	0.0312
IRggpps			x	1.7e-08	6.3e-09
IRugt74p5a				x	0.2926
IRugt74p5b					x

### Sheet: Consumed leaf disk mass
Supplemental Data 8 - Statistical analysis of the consumed leaf disk mass
Levene P-Value: 0.01243
Mann-Whitney-Wilcox Pairwise Test
8 days consumed leaf disk mass	IRggpps	IRugt74p5	IRugt74p3/p5	IRugt91t1
WT	0.4351	1.9e-09	5.7e-08	0.00029
IRggpps	x	3.4e-08	2.1e-06	0.00121
IRugt74p5		x	0.81072	0.12898
IRugt74p3/p5			x	0.21552
IRugt91t1				x
