## Supplemental Table 1 for "Specific decorations of 17-hydroxygeranyllinalool diterpene glycosides solve the autotoxicity problem of chemical defense in *Nicotiana attenuata*"

### Sheet: Sheet1
Supplemental Table 1: Molecular weight of UGTs
Protein Molecular Weight	Amino Acids	Sequence	starting
48.81 kDa	444	"UGT_g28668_CDS"	"MGTSQLHIAL"
49.36 kDa	437	"UGT_g38855_CDS"	"MASSLQNAAQ"
49.63 kDa	453	"UGT_g35881_CDS"	"MSNYHIAVLA"
49.95 kDa	444	"UGT_g24697_CDS"	"MEAKKNTISI"
49.95 kDa	444	"UGT_g41996_CDS"	"MEAKKNTISI"
49.96 kDa	455	"UGT_g23995_CDS"	"MDTDGRKVFG"
50.11 kDa	446	"UGT74P5_CDS"	"MEEITTKSHV"
50.45 kDa	445	"UGT_g22203_CDS"	"MVAKKNTISI"
50.53 kDa	450	"UGT91T1_CDS"	"MEEITSQKTH"
50.58 kDa	450	"UGT_g30507_CDS"	"MKCRKKTKVL"
50.66 kDa	449	"UGT_g40889_CDS"	"MVPFPAQGHL"
50.88 kDa	456	"UGT_g01854_CDS"	"MGHLIPLVEF"
51.05 kDa	456	"UGT_g04160_CDS"	"MKKHHFLIIS"
51.06 kDa	454	"UGT_g30575_CDS"	"MGSCENLPNH"
51.13 kDa	460	"UGT_g10741_CDS"	"MVPIPHIVAI"
51.34 kDa	469	"UGT_g16298_CDS"	"MSNSKNGVHV"
51.40 kDa	458	"UGT_g18508_CDS"	"MELPSQIKCH"
51.57 kDa	458	"UGT_g11522_CDS"	"MSHKAHCLIL"
51.57 kDa	458	"UGT_g43590_CDS"	"MSHKAHCLIL"
51.65 kDa	459	"UGT_g11521_CDS"	"MTTHKAHCLI"
51.71 kDa	458	"UGT_g22205_CDS"	"MDTQVTECGN"
51.77 kDa	466	"UGT_g11850_CDS"	"MRKNDVHVVM"
52.03 kDa	457	"UGT_g24585_CDS"	"MDTQHSSLRV"
52.06 kDa	459	"UGT_g41120_CDS"	"MAKTSNLENH"
52.07 kDa	465	"UGT_g03748_CDS"	"MASPPCIHVV"
52.09 kDa	461	"UGT_g35131_CDS"	"MSTTHKAHCL"
52.17 kDa	464	"UGT_g21652_CDS"	"MEILKDDCHV"
52.21 kDa	464	"UGT_g13538_CDS"	"MIGKRNEPHI"
52.23 kDa	465	"UGT_g21654_CDS"	"MKKHHYLVIS"
52.37 kDa	465	"UGT_g02821_CDS"	"MANKYEVVVV"
52.52 kDa	479	"UGT_g23176_CDS"	"MAETAIVPKS"
52.53 kDa	472	"UGT_g06355_CDS"	"MENEKSNDVL"
52.53 kDa	463	"UGT_g25918_CDS"	"MDLQGITSLR"
52.54 kDa	466	"UGT_g30577_CDS"	"MADKCTSNVA"
52.54 kDa	467	"UGT_g33134_CDS"	"MDIKSENLAN"
52.56 kDa	477	"UGT74P3_CDS"	"MKKDSIHVVM"
52.56 kDa	470	"UGT_g28046_CDS"	"MTRSELVFVP"
52.57 kDa	468	"UGT_g02942_CDS"	"MATINHATQH"
52.67 kDa	470	"UGT_g28047_CDS"	"MKKAELVFVP"
52.69 kDa	467	"UGT_g20123_CDS"	"MAANSNNVAV"
52.91 kDa	476	"UGT_g31158_CDS"	"MAETPRATQS"
52.91 kDa	476	"UGT_g35911_CDS"	"MAETPRATQS"
52.94 kDa	474	"UGT_g11851_CDS"	"MSKSDVHVVM"
52.99 kDa	468	"UGT_g39264_CDS"	"MENLKNECHV"
53.00 kDa	473	"UGT_g19344_CDS"	"MVQPHVLLVT"
53.03 kDa	476	"UGT_g16426_CDS"	"MDSSQLHVAI"
53.10 kDa	481	"UGT_g37675_CDS"	"MAETQSLTKP"
53.11 kDa	474	"UGT_g24514_CDS"	"MLSMDPSAFV"
53.22 kDa	473	"UGT_g05573_CDS"	"MKNGKKPLHV"
53.28 kDa	472	"UGT_g22983_CDS"	"MANPLDLKKH"
53.31 kDa	467	"UGT_g29262_CDS"	"MADTKKLHVV"
53.38 kDa	472	"UGT_g05060_CDS"	"MASNFHFHNN"
53.38 kDa	474	"UGT_g40324_CDS"	"MSKLELVFVP"
53.41 kDa	475	"UGT_g38610_CDS"	"MKVEKRQSVV"
53.42 kDa	474	"UGT_g36713_CDS"	"MEEIMGEILV"
53.47 kDa	479	"UGT_g32894_CDS"	"MKTAELVFIP"
53.55 kDa	468	"UGT_g22204_CDS"	"MNIFFRKKKV"
53.61 kDa	473	"UGT_g3727_CDS"	"MASNLHFQNH"
53.62 kDa	478	"UGT_g27477_CDS"	"MGVEEHPKLH"
53.62 kDa	480	"UGT_g31196_CDS"	"MDRSQLHIAI"
53.63 kDa	477	"UGT_g23136_CDS"	"MGQLHFFFFP"
53.64 kDa	483	"UGT_g16288_CDS"	"MKKAKVVFIS"
53.67 kDa	469	"UGT_g00527_CDS"	"MAENSKKLHI"
53.67 kDa	481	"UGT_g19018_CDS"	"MSKHHILMIP"
53.77 kDa	483	"UGT_g13005_CDS"	"MATAEQKEKP"
53.77 kDa	476	"UGT_g9179_CDS"	"MAPSCNHNQN"
53.80 kDa	478	"UGT_g24515_CDS"	"MALPHVLIFP"
53.81 kDa	474	"UGT_g00526_CDS"	"MLPWLAFGHI"
53.99 kDa	483	"UGT_g32892_CDS"	"MDTKKPELVF"
54.00 kDa	485	"UGT_g19190_CDS"	"MGSIGAELTK"
54.04 kDa	483	"UGT_g02083_CDS"	"MNQMPNNTLI"
54.05 kDa	483	"UGT_g04820_CDS"	"MKDTKKIELV"
54.05 kDa	483	"UGT_g34878_CDS"	"MDRKTDQLHI"
54.11 kDa	484	"UGT_g22481_CDS"	"MSSLRGKKAQ"
54.19 kDa	481	"UGT_g38353_CDS"	"MSDQLHFFFF"
54.20 kDa	483	"UGT_g40325_CDS"	"MESRELVFIP"
54.21 kDa	479	"UGT_g27096_CDS"	"MNELIFIPLA"
54.24 kDa	482	"UGT_g32016_CDS"	"MGSIRQDKPH"
54.42 kDa	486	"UGT_g34877_CDS"	"MDKRTDQLHI"
54.48 kDa	484	"UGT_g34091_CDS"	"MASKYAKLDM"
54.55 kDa	497	"UGT_g02093_CDS"	"MAAQKSQVHF"
54.87 kDa	484	"UGT_g21846_CDS"	"MDEPASCLSH"
54.88 kDa	492	"UGT_g09327_CDS"	"MGSIIADLEK"
54.93 kDa	495	"UGT_g20981_CDS"	"MFENRPHALI"
54.98 kDa	492	"UGT_g09326_CDS"	"MGSIIAELKK"
54.99 kDa	498	"UGT_g38211_CDS"	"MTVSSTSQQL"
55.04 kDa	493	"UGT_g36017_CDS"	"MASLVIPSSG"
55.18 kDa	488	"UGT_g29220_CDS"	"MEPEENIKPH"
55.21 kDa	490	"UGT_g05219_CDS"	"MDSQLLIKSM"
55.26 kDa	490	"UGT_g05426_CDS"	"MAVLTNEQPH"
55.33 kDa	486	"UGT_g26396_CDS"	"MNQESLPPHV"
55.39 kDa	491	"UGT_g28311_CDS"	"MSSTNSQKLH"
55.46 kDa	494	"UGT_g12088_CDS"	"MGSTVGEGAL"
55.47 kDa	488	"UGT_g28309_CDS"	"MAVLTIQPHF"
55.51 kDa	488	"UGT_g11159_CDS"	"MGILTVQPHF"
55.63 kDa	501	"UGT_g15196_CDS"	"MGSSEKLHVG"
55.67 kDa	495	"UGT_g03342_CDS"	"MDHPSPHVLL"
55.73 kDa	493	"UGT_g18870_CDS"	"MTQENGKLHV"
55.78 kDa	499	"UGT_g30898_CDS"	"MDNGNSNGNG"
55.91 kDa	493	"UGT_g19346_CDS"	"MASLSKQLHF"
56.11 kDa	513	"UGT_g24726_CDS"	"MEAIGDILVL"
56.16 kDa	496	"UGT_g34991_CDS"	"MEGKKGNIIL"
56.23 kDa	508	"UGT_g28331_CDS"	"MGSQGTIPPP"
56.25 kDa	497	"UGT_g30863_CDS"	"MASHYQKTHA"
57.82 kDa	511	"UGT_g08104_CDS"	"MEKNKGTILF"
58.46 kDa	514	"UGT_g29493_CDS"	"MGGCASLDQS"
