## Supplemental Table 4 for "Specific decorations of 17-hydroxygeranyllinalool diterpene glycosides solve the autotoxicity problem of chemical defense in *Nicotiana attenuata*"

### Sheet: Sheet1
Supplemental Table 4: SignalIP4.1 – signal peptide cleavage sites
##sequence-name	source	feature	start	end	score	N/A?
NIATv7_g28668_CDS	SignalP-4.1	SIGNAL	1	19	0.569	YES
NIATv7_g29262_CDS	SignalP-4.1	SIGNAL	1	18	0.512	YES
