## Supplemental Table 5a for "Specific decorations of 17-hydroxygeranyllinalool diterpene glycosides solve the autotoxicity problem of chemical defense in *Nicotiana attenuata*"

### Sheet: GLS
Supplemental Table 5a: Pearson Correlation of all UGTs to NaGLS
	Pearson correlation to NaGLS (p-Value <0.05)
Gene ID	Total treated leaves	Total systemic leaves	Total roots	Total all tissues
NaGLS	1	1	1	1
NaUGT91T1	0.86742	0.850574	0.437203	0.898572
NaUGT74P3	0.765062	0.799248	0.303106	0.872003
NaUGT74P5	0.794723	0.787883	0.292584	0.867525
NaGGPPS	0.576493	0.720068	#	0.799203
NaUGT_g35131	0.579039	0.663067	#	0.746841
NaUGT_g06355	0.715881	0.730522	#	0.710462
NaUGT_g24514	0.253137	0.278023	#	0.551314
NaUGT_g16426	0.459234	0.373056	#	0.526895
NaUGT_g11159	0.401107	0.641155	#	0.501423
NaUGT_g28668	0.215413	0.229044	0.243304	0.503523
NaUGT_g15196	0.198455	0.259026	#	0.420132
NaUGT_g18508	0.19396	0.286541	-0.234175	0.433519
NaUGT_g04160	0.337218	0.283757	#	0.397354
NaUGT_g32892	-0.253553	-0.37735	0.33101	0.391372
NaUGT_g02942	0.212158	#	#	0.379378
NaUGT_g40325	0.476089	0.214675	#	0.379622
NaUGT_g13005	-0.172887	#	#	0.351885
NaUGT_g40324	0.450114	0.526109	0.205283	0.350074
NaUGT_g22983	#	-0.197541	#	0.325536
NaUGT_g29220	0.162309	#	0.433809	0.330369
NaUGT_g03748	0.219696	0.173289	#	0.330038
NaUGT_g21652	-0.329177	-0.512975	#	0.324929
NaUGT_g30863	0.333026	0.690758	#	0.291608
NaUGT_g13538	#	0.520645	#	0.283829
NaUGT_g20123	#	0.162682	#	0.259094
NaUGT_g24515	0.409669	0.287202	#	0.262463
NaUGT_g33134	#	0.185828	#	0.249903
NaUGT_g05426	#	#	#	0.229316
NaUGT_g36017	0.224681	0.421477	#	0.191027
NaUGT_g16298	0.393132	0.475379	#	#
NaUGT_g35881	0.199321	#	#	#
NaUGT_g30507	#	0.383638	#	#
NaUGT_g24726	#	#	#	#
NaUGT_g34877	#	0.322085	0.290497	#
NaUGT_g32894	0.244329	#	#	#
NaUGT_g25918	#	-0.184082	#	#
NaUGT_g19344	#	#	0.198965	#
NaUGT_g28331	-0.2497	-0.562291	#	#
NaUGT_g23136	#	#	#	#
NaUGT_g02083	0.158072	0.336795	#	#
NaUGT_g22481	#	-0.232753	-0.190371	#
NaUGT_g27477	#	#	#	#
NaUGT_g11521	#	0.266934	#	#
NaUGT_g9179	#	#	#	#
NaUGT_g41120	#	#	0.166053	#
NaUGT_g28311	#	#	#	#
NaUGT_g04820	#	0.348151	0.373189	#
NaUGT_g41996	#	#	#	#
NaUGT_g22205	#	0.17204	0.165014	#
NaUGT_g29493	0.238814	#	#	#
NaUGT_g23176	#	#	#	#
NaUGT_g08104	#	#	0.173224	#
NaUGT_g43590	#	0.320434	#	-0.202894
NaUGT_g20981	#	#	#	-0.35952
NaUGT_g05060	0.161258	0.175207	0.188595	-0.360158
NaUGT_g26396	0.47899	0.358792	#	-0.36839
NaUGT_g38211	0.226935	0.694079	#	-0.378387
NaUGT_g34091	-0.223322	-0.175568	#	-0.402465
NaUGT_g03342	-0.325807	-0.437236	#	-0.442488
NaUGT_g16288	-0.198719	-0.212714	#	-0.475688
NaUGT_g31196	#	0.165866	#	-0.496953
NaUGT_g01854	#	0.339776	#	-0.498118
NaUGT_g05573	0.160812	0.288022	0.164497	-0.505716
NaUGT_g40889	#	#	0.330437	-0.51197
NaUGT_g00526	0.182805	#	#	-0.536328
NaUGT_g05219	#	-0.244647	#	-0.545967
NaUGT_g22203	0.221599	0.34663	0.290295	-0.545207
NaUGT_g29262	0.219807	0.309392	#	-0.550669
NaUGT_g39264	-0.242655	-0.174888	#	-0.558322
NaUGT_g32016	-0.19549	#	#	-0.562434
NaUGT_g24585	-0.302045	#	0.197365	-0.574843
NaUGT_g09326	-0.164449	0.473418	#	-0.576118
NaUGT_g19190	-0.193423	0.436915	#	-0.588853
NaUGT_g09327	-0.211616	0.286094	#	-0.596693
NaUGT_g00527	-0.358017	-0.306633	0.182974	-0.602917
NaUGT_g02093	-0.298003	-0.353999	-0.209583	-0.615916
NaUGT_g34991	-0.448599	-0.476471	-0.225389	-0.685699
