## Supplemental Table 5b for "Specific decorations of 17-hydroxygeranyllinalool diterpene glycosides solve the autotoxicity problem of chemical defense in *Nicotiana attenuata*"

### Sheet: Tabelle1
Supplemental Table 5b: Pearson Correlation of all UGTs to NaGGPPS
	Pearson correlation to NaGGPPS (p-Value <0.05)
Gene ID	Total treated leaves	Total systemic leaves	Total roots	Total all tissues
NaGGPPS	1	1	1	1
NaUGT91T1	0.543577	0.782055	0.300739	0.822967
NaGLS	0.576493	0.720068	#	0.799203
NaUGT_g18508	0.71094	0.741979	0.498868	0.722093
NaUGT74P5	0.437606	0.329329	#	0.608139
NaUGT74P3	0.30984	0.307351	#	0.566364
NaUGT_g03748	0.573703	0.516367	0.273968	0.526483
NaUGT_g13538	0.244832	0.858589	#	0.505496
NaUGT_g35131	0.245548	0.221229	-0.426224	0.497767
NaUGT_g30507	0.680331	0.787462	-0.204029	0.45699
NaUGT_g24514	#	#	0.465282	0.431981
NaUGT_g30863	0.592749	0.801661	0.276308	0.420384
NaUGT_g06355	0.16961	0.310994	0.181281	0.407891
NaUGT_g11159	0.48491	#	#	0.365282
NaUGT_g15196	#	#	-0.206535	0.290844
NaUGT_g21652	-0.4449	-0.462997	#	0.283511
NaUGT_g32892	-0.570569	-0.555917	0.160115	0.265398
NaUGT_g11521	0.534366	0.657406	-0.434687	0.257989
NaUGT_g28668		-0.175687	0.22881	0.255785
NaUGT_g05426	0.240099	-0.197689	#	0.250775
NaUGT_g24726	0.502937	-0.326155	#	0.242466
NaUGT_g22481	0.442873	#	#	0.233191
NaUGT_g22983	#	-0.501728	0.255472	0.218043
NaUGT_g20123	#	#	#	0.198858
NaUGT_g33134	-0.213234	0.161772	0.188163	0.185542
NaUGT_g9179	0.460653	#	0.594113	0.176446
NaUGT_g19344	0.354059	-0.293662	-0.385289	0.170551
NaUGT_g32894	0.534309	#	-0.371836	0.164193
NaUGT_g23136	0.448845	-0.38088	-0.464564	#
NaUGT_g13005	-0.415543	-0.523259	0.272904	#
NaUGT_g34877	#	0.158577		#
NaUGT_g16298	0.557405	0.266712	-0.273176	#
NaUGT_g41120	0.307138	-0.39295	-0.378716	#
NaUGT_g28311	0.236466	#	-0.164	#
NaUGT_g22205	0.359677	0.179317	-0.362245	#
NaUGT_g41996	#	0.265014	0.193158	#
NaUGT_g16426	-0.218136	-0.220772	#	#
NaUGT_g04820	0.199076	0.177326	-0.241764	#
NaUGT_g35881	#	#	#	#
NaUGT_g02942	-0.306205	-0.352024	0.182866	#
NaUGT_g28331	-0.350021	-0.515026	#	#
NaUGT_g36017	#	#	#	#
NaUGT_g04160	-0.241962	-0.216431	0.3869	#
NaUGT_g24515	0.214203	-0.218048	-0.454786	#
NaUGT_g02083	#	0.168034	-0.241992	#
NaUGT_g43590	0.492961	0.694957	-0.508074	#
NaUGT_g29220	-0.430555	-0.40744		#
NaUGT_g40325	#	-0.292015	0.438499	#
NaUGT_g29493	#	0.202219	#	#
NaUGT_g25918	-0.353197	-0.314926	#	#
NaUGT_g40324	-0.197145	#	0.231526	#
NaUGT_g23176	0.222395	-0.393579	0.524833	#
NaUGT_g20981	0.341815	0.389418	-0.267569	-0.164477
NaUGT_g27477	-0.444762	-0.244876	0.606061	-0.176233
NaUGT_g38211	0.650585	0.915338	0.266671	-0.256523
NaUGT_g34091	-0.212269	#	-0.238233	-0.329267
NaUGT_g26396	0.646066	0.157984	#	-0.345046
NaUGT_g05060	-0.159115	#	-0.430215	-0.365473
NaUGT_g08104	-0.307997	-0.424672	-0.424177	-0.384014
NaUGT_g39264	#	#	0.541444	-0.443685
NaUGT_g40889	0.396826	#	-0.260036	-0.448085
NaUGT_g31196	#	#	0.424938	-0.464983
NaUGT_g01854	#	0.175469	-0.238685	-0.469129
NaUGT_g05573	-0.182798	#	-0.392799	-0.492799
NaUGT_g00526	#	#		-0.504692
NaUGT_g03342	-0.57006	-0.527454	-0.174735	-0.51095
NaUGT_g34991	#	#	#	-0.514348
NaUGT_g22203	#	0.17935	-0.166354	-0.514363
NaUGT_g24585	-0.308495	0.314221	-0.504091	-0.515294
NaUGT_g29262	#	0.157934	0.395221	-0.517223
NaUGT_g32016	-0.248557	#	#	-0.526369
NaUGT_g16288	-0.53733	-0.371424	-0.247497	-0.5397
NaUGT_g09326	-0.188026	#	#	-0.543845
NaUGT_g19190	-0.198451	#	#	-0.550582
NaUGT_g09327	-0.208217	#	#	-0.556669
NaUGT_g02093	-0.401387	-0.382521	#	-0.599424
NaUGT_g00527	-0.461805	-0.46922	#	-0.599782
NaUGT_g05219	-0.494193	-0.572849	0.307965	-0.609369
#missing values are not significant
